# Brassinosteroids mediate proper coordination of sepal elongation

**DOI:** 10.1101/2025.07.13.664398

**Authors:** Byron Rusnak, Lilijana Oliver, Kyle Procopio, Adrienne Roeder

## Abstract

*Arabidopsis* sepals must grow in a coordinated and robust fashion to a consistent size and shape to close and protect the developing flower bud. To understand how this robust coordination occurs, we use the loss of robustness mutant *development related myb-like1* (*drmy1*), which exhibits variable sepal initiation and growth, causing failure of the sepals to close the flower bud. Specifically, *drmy1* has overgrown outer (abaxial) sepals and undergrown inner (adaxial) sepals, leading to a large discrepancy in the sizes of different sepals within individual flower buds. Using single cell and spatial RNA-seq, we found changes in expression of key genes related to brassinosteroid (BR) signaling in *drmy1*, particularly in cell types important to young flower bud development such as epidermal cells, boundary cells, and meristematic cells. Confocal imaging of a BRI1-EMS-SUPPRESSOR1 (BES1) ratiometric reporter confirms that BR signaling is upregulated and more variable in young *drmy1* sepals. Subsequently, we found that altering BR signaling in *drmy1* by crossing with BR mutants or adding brassinolide (a potent brassinosteroid) or brassinazole (a brassinosteroid biosynthesis inhibitor) can partially rescue this elongation defect by differentially altering the relative growth of the inner and outer sepals. Increasing BR signaling rescues by increasing the growth of the inner sepal but not the outer sepal, while decreasing BR signaling rescues by decreasing the growth of the outer sepal but not the inner sepal. These results suggest that brassinosteroids mediate the robust coordination of the growth rates between inner and outer sepals during early development, ensuring proper flower bud closure.
