## Supplementary Data 2 for "Brassinosteroids mediate proper coordination of sepal elongation"

Statistical information for Figure S2B. Bonferroni adjusted p-value thresholds are p < 0.00014; for visualization purposes, any comparison that did not meet this threshold had mean_pct_change_visualize set to zero so dots on dotplot would not appear on the figure. Mean_diff is the difference in the mean expression of each gene in WT minus the expression in drmy1. mean_pct_change is this differenc…
seurat_clusters	pval	Log(1/pval)	mean_diff	mean_pct_change	gene	mean_pct_change_visualize
0	6.55628E-36	35.18334242	0.039552745	128.5952959	CYP90B1	128.5952959
1	4.7979E-109	108.3189493	0.179973451	136.7101226	CYP90B1	136.7101226
2	1.64065E-12	11.78498333	0.021025279	131.4721461	CYP90B1	131.4721461
3	0.000141979	3.847776615	0.006345627	63.08396019	CYP90B1	0
4	2.25503E-16	15.6468469	0.043408623	188.91374	CYP90B1	188.91374
5	0.000147037	3.832572917	0.018331086	89.34999678	CYP90B1	0
6	0.002350402	2.628857852	0.010241905	106.8938513	CYP90B1	0
7	2.01271E-20	19.69621828	0.059332808	146.2776738	CYP90B1	146.2776738
8	6.76538E-08	7.169707506	0.018744483	80.76096079	CYP90B1	80.76096079
9	8.99076E-15	14.04620346	0.046940124	146.3062093	CYP90B1	146.3062093
10	0.000115608	3.937013565	0.031216956	90.36464699	CYP90B1	90.36464699
11	0.69426771	0.158473033	-0.017865852	-14.68731511	CYP90B1	0
12	0.281513126	0.550501351	0.012863576	67.70027135	CYP90B1	0
13	0.01480132	1.829699544	0.064258875	203.2263662	CYP90B1	0
14	0.026308501	1.57990389	0.011277598	855.7430138	CYP90B1	0
15	0.322709815	0.491187826	-0.017722321	-402.6714401	CYP90B1	0
16	0.872394118	0.059287271	-0.005241192	-118.8450727	CYP90B1	0
0	2.73092E-46	45.56369121	0.10995921	36.95022127	RAV1	36.95022127
1	5.83543E-67	66.23392725	0.153113985	80.6717067	RAV1	80.6717067
2	3.20069E-41	40.49475614	0.161625738	57.68251537	RAV1	57.68251537
3	1.23148E-53	52.90957197	0.127669791	74.41279952	RAV1	74.41279952
4	3.29744E-70	69.48182317	0.235058118	207.3945805	RAV1	207.3945805
5	9.43664E-09	8.025182667	0.074670054	57.27301626	RAV1	57.27301626
6	5.19155E-40	39.28470292	0.272100054	49.40849896	RAV1	49.40849896
7	0.850816581	0.070164055	0.005826027	1.656107773	RAV1	0
8	0.036852425	1.433533929	-0.002034609	-1.264193839	RAV1	0
9	1.68579E-59	58.77319699	0.35588202	72.26157793	RAV1	72.26157793
10	0.113394352	0.945408575	-0.038244517	-10.59750573	RAV1	0
11	2.48301E-06	5.6050224	0.118185264	95.60391864	RAV1	95.60391864
12	0.4195426	0.377223934	-0.025582044	-30.32834556	RAV1	0
13	0.215678977	0.666192185	0.026047377	38.24004701	RAV1	0
14	0.333502272	0.476901203	-0.005151217	-2.753646539	RAV1	0
15	0.927043728	0.03289978	0.016107088	15.07004485	RAV1	0
16	0.019830205	1.702672786	-0.074638057	-150.4416667	RAV1	0
0	0.024844919	1.604762416	0.002630701	91.91211783	SOT12	0
1	0.08452537	1.073012919	0.003881053	41.56803457	SOT12	0
2	0.008136336	2.089571112	-0.012404782	-54.25481917	SOT12	0
3	8.7804E-22	21.05648577	0.042066631	128.0136466	SOT12	128.0136466
4	0.728548654	0.13754144	-0.000881669	-2.56954468	SOT12	0
5	6.90092E-06	5.161093061	0.022718225	157.3248134	SOT12	157.3248134
6	9.23898E-08	7.034376193	0.036690023	71.24077981	SOT12	71.24077981
7	0.197828127	0.703711961	0.005022193	11.1883432	SOT12	0
8	0.605493433	0.217890563	-0.000545873	-9.634405009	SOT12	0
9	0.00010905	3.962376123	-0.017916683	-63.93788352	SOT12	-63.93788352
10	8.15518E-29	28.08856648	0.15984518	501.963729	SOT12	501.963729
11	0.011638858	1.934089644	0.029142771	28.31453773	SOT12	0
12	0.306195441	0.51400128	0.004855845	251.3000103	SOT12	0
13	0.443082127	0.353515768	0.018685249	184.6180534	SOT12	0
14	0.180608726	0.743261272	0.009443962	23.68483647	SOT12	0
15	0.328141245	0.483939179	-0.017264734	#NAME?	SOT12	0
16	0.208328144	0.681252055	0.03476548	Inf	SOT12	0
0	2.99324E-10	9.52385842	0.006842091	127.8718098	UGT73C5	127.8718098
1	7.46245E-13	12.1271184	0.012186662	243.1918621	UGT73C5	243.1918621
2	0.001019332	2.991684367	0.006565383	46.28442718	UGT73C5	0
3	2.2144E-118	117.6547502	0.227075365	189.5204342	UGT73C5	189.5204342
4	2.37916E-63	62.62357658	0.200426498	443.463268	UGT73C5	443.463268
5	1.03712E-22	21.98416989	0.077407917	573.8629407	UGT73C5	573.8629407
6	1.15838E-21	20.93614974	0.098010237	108.9661131	UGT73C5	108.9661131
7	2.3578E-11	10.62749341	0.025951686	305.0884254	UGT73C5	305.0884254
8	1.94502E-08	7.71107615	0.0086763	494.5053388	UGT73C5	494.5053388
9	0.442348331	0.354235607	-0.011510378	-41.56690334	UGT73C5	0
10	1.11636E-05	4.952194534	0.025173626	399.3895933	UGT73C5	399.3895933
11	8.40855E-14	13.0752791	0.245544935	188.1447756	UGT73C5	188.1447756
12	0.000459035	3.338153754	0.042320408	Inf	UGT73C5	0
13	0.007151302	2.145614877	0.035821708	Inf	UGT73C5	0
14	9.21003E-09	8.035738969	0.105985482	470.6373684	UGT73C5	470.6373684
15	0.152690411	0.816188236	0.017477577	Inf	UGT73C5	0
16	0.855341762	0.067860323	0.008895974	65.339343	UGT73C5	0
0	4.2228E-150	149.3743973	0.39312862	80.38531457	WRKY46	80.38531457
1	9.7867E-96	95.00936353	0.369970028	64.79982249	WRKY46	64.79982249
2	1.30544E-64	63.88424288	0.370055971	66.33507545	WRKY46	66.33507545
3	9.99135E-37	36.00037597	0.116121803	114.4079612	WRKY46	114.4079612
4	8.17951E-27	26.08727274	0.289785468	79.01560333	WRKY46	79.01560333
5	7.31705E-17	16.13566396	0.170210527	65.97420535	WRKY46	65.97420535
6	3.8923E-22	21.40979407	0.156811436	89.19144533	WRKY46	89.19144533
7	2.59017E-10	9.586671529	0.1567414	56.12350793	WRKY46	56.12350793
8	4.59061E-30	29.33812997	0.220585951	79.37587389	WRKY46	79.37587389
9	4.24152E-80	79.37247828	0.634887458	57.90282553	WRKY46	57.90282553
10	1.23602E-11	10.90797441	0.176325011	108.1662487	WRKY46	108.1662487
11	0.000371773	3.42972264	0.10426701	59.8174678	WRKY46	0
12	0.705321913	0.151612624	0.032640636	10.20382857	WRKY46	0
13	0.019417498	1.71180673	0.109021524	42.94117458	WRKY46	0
14	0.085555521	1.06775196	0.027811984	40.17950073	WRKY46	0
15	0.326456196	0.486175085	-0.029427276	-18.32472076	WRKY46	0
16	0.168766062	0.772714884	-0.058662706	-116.9933738	WRKY46	0
0	1.31298E-41	40.88174129	0.030519485	161.630841	WRKY54	161.630841
1	1.0659E-110	109.9722715	0.116347059	193.0516164	WRKY54	193.0516164
2	3.10746E-36	35.50759442	0.060204103	140.3830825	WRKY54	140.3830825
3	1.8529E-162	161.7321401	0.177191823	429.6731658	WRKY54	429.6731658
4	9.3784E-111	110.0278692	0.106384563	940.1124692	WRKY54	940.1124692
5	3.50373E-18	17.45546984	0.062052162	326.9475385	WRKY54	326.9475385
6	5.78872E-43	42.23741715	0.12766572	125.1488312	WRKY54	125.1488312
7	1.25E-38	37.90309129	0.094311657	269.9112508	WRKY54	269.9112508
8	2.37466E-16	15.624399	0.020676342	480.2366713	WRKY54	480.2366713
9	1.3392E-18	17.87315494	0.054057691	199.1269158	WRKY54	199.1269158
10	6.57865E-34	33.18186294	0.154145453	866.0630498	WRKY54	866.0630498
11	1.51691E-26	25.81903911	0.35955762	191.7153882	WRKY54	191.7153882
12	5.5757E-08	7.253700885	0.103832042	798.0371264	WRKY54	798.0371264
13	2.04436E-07	6.689442761	0.186196005	932.1092409	WRKY54	932.1092409
14	9.33942E-16	15.02968013	0.148356927	378.1866801	WRKY54	378.1866801
15	0.319725019	0.495223378	0.026219096	81.88368131	WRKY54	0
16	0.051797092	1.285694625	0.148408212	89.70041342	WRKY54	0
0	0.816711447	0.087931357	-0.000373625	-7.584378313	PRE1	0
1	0.536529466	0.270406422	0.00020065	1.312015708	PRE1	0
2	0.017257913	1.76301173	0.00196938	47.47044069	PRE1	0
3	0.000248459	3.604745335	-0.017521477	-64.59754176	PRE1	0
4	0.902126504	0.044732557	-0.001776217	-33.12228168	PRE1	0
5	0.837319505	0.077108792	0.001936693	11.09890536	PRE1	0
6	5.11511E-14	13.29114536	0.130440437	33.98594312	PRE1	33.98594312
7	0.176510461	0.753229551	-0.008288318	-40.43381809	PRE1	0
8	0.886529024	0.052307042	-0.000573322	-9.459931869	PRE1	0
9	0.572210661	0.242444055	0.001380424	14.53041923	PRE1	0
10	1.44507E-25	24.8401104	0.259625557	114.4974003	PRE1	114.4974003
11	0.081830503	1.087084777	-0.008979188	-57.79873188	PRE1	0
12	0.014042091	1.852568226	0.085840999	54.84505919	PRE1	0
13	0.518506176	0.285246066	0.007470734	130.1449363	PRE1	0
14	0.564330451	0.248466515	-0.013740379	-37.70879679	PRE1	0
15	0.315121417	0.50152208	0.010962322	Inf	PRE1	0
16	0.109635144	0.960050208	-0.117763655	-219.3034548	PRE1	0
0	8.68258E-70	69.0613511	0.179023454	84.18036951	CML38	84.18036951
1	1.95492E-26	25.70886991	0.11126667	56.44636634	CML38	56.44636634
2	1.893E-15	14.72284954	0.100140173	28.8778461	CML38	28.8778461
3	3.68931E-47	46.43305484	0.198309272	68.9400665	CML38	68.9400665
4	5.23998E-13	12.28067027	0.199922898	40.08356943	CML38	40.08356943
5	5.08652E-09	8.293579273	0.093428103	47.01764272	CML38	47.01764272
6	9.601E-33	32.01768333	0.22902487	88.7595885	CML38	88.7595885
7	0.160407529	0.794775251	0.02777858	10.75598389	CML38	0
8	6.94194E-19	18.15851927	0.100460358	61.12150916	CML38	61.12150916
9	0.234517908	0.629823989	0.019592636	1.540805284	CML38	0
10	0.025496396	1.593521199	0.061718661	39.51898253	CML38	0
11	0.20794878	0.682043624	0.021472192	13.03001535	CML38	0
12	0.365147628	0.437531516	-0.047232234	-49.79550978	CML38	0
13	3.11558E-07	6.5064613	-0.529581317	-113.5265102	CML38	-113.5265102
14	0.071786768	1.143955601	0.057383253	32.53314105	CML38	0
15	0.250539123	0.601124448	-0.085352815	-157.367316	CML38	0
16	0.452210374	0.344659479	-0.148659347	-77.32472419	CML38	0
0	0.000470832	3.327134448	-0.011149156	-37.6000099	XTH24	0
1	0.009241483	2.034258327	-0.025477957	-22.81583324	XTH24	0
2	2.98397E-11	10.5252053	-0.080596386	-48.39906398	XTH24	-48.39906398
3	3.10256E-05	4.508279157	-0.007486915	-130.0098469	XTH24	-130.0098469
4	0.00196705	2.706184586	0.014418803	66.06024522	XTH24	0
5	0.033143341	1.479603718	-0.012831121	-75.51477263	XTH24	0
6	0.18894033	0.723675331	-0.001844464	-15.13096969	XTH24	0
7	0.886918238	0.052116414	-0.001817076	-18.88269718	XTH24	0
8	0.12807951	0.892520344	0.002270136	30.03218019	XTH24	0
9	0.056749417	1.246038596	-0.009211944	-10.7349205	XTH24	0
10	1.38344E-05	4.859041026	-0.060456795	-146.7425907	XTH24	-146.7425907
11	0.001342467	2.872096265	-0.012602354	-357.2998699	XTH24	0
12	0.656544815	0.182735624	0.003736233	53.8270131	XTH24	0
13	0.672555394	0.17227194	0.003839796	21.40550127	XTH24	0
14	0.167605273	0.775712322	-0.006480614	-396.8240185	XTH24	0
15	0.002196728	2.658223633	-0.154587536	-820.6615685	XTH24	0
16	0.218023671	0.661496353	-0.022339729	-274.8407774	XTH24	0
0	0.682186082	0.166097145	-0.001035221	-2.612010769	SAUR50	0
1	2.74732E-05	4.561089987	0.017777833	23.99830995	SAUR50	23.99830995
2	1.06573E-24	23.97235253	-0.115944032	-83.95015309	SAUR50	-83.95015309
3	1.18735E-94	93.92542055	-0.23543565	-72.00863133	SAUR50	-72.00863133
4	0.000871248	3.059858074	-0.084127221	-46.51674386	SAUR50	0
5	0.020882329	1.680221063	-0.032505388	-35.77677635	SAUR50	0
6	7.09385E-62	61.14911792	-0.360051933	-54.87378607	SAUR50	-54.87378607
7	0.067055689	1.173564369	-0.04002948	-20.3698707	SAUR50	0
8	0.12294323	0.91029538	-0.031377849	-30.23224577	SAUR50	0
9	2.99941E-10	9.522963926	-0.052595853	-110.0712581	SAUR50	-110.0712581
10	0.596875079	0.224116553	0.019933441	4.309916664	SAUR50	0
11	0.218360164	0.660826587	0.033261109	6.957709246	SAUR50	0
12	0.141329721	0.849766498	0.049208334	39.84380684	SAUR50	0
13	0.746449435	0.126999606	-0.031553614	-49.98606754	SAUR50	0
14	0.000157081	3.803876382	-0.19370932	-49.85830105	SAUR50	0
15	0.990240963	0.004259112	-0.026002015	-43.87419046	SAUR50	0
16	0.712647356	0.147125322	-0.02029909	-90.87582485	SAUR50	0
0	0.049736237	1.30332708	-0.008557439	-50.87643248	AGP26	0
1	0.048868787	1.310968438	-0.00491521	-24.37993488	AGP26	0
2	0.009752942	2.010864345	-0.032016002	-36.19077304	AGP26	0
3	4.95158E-42	41.30525616	-0.115053904	-61.61400846	AGP26	-61.61400846
4	2.65657E-10	9.575678536	-0.120888766	-131.6208407	AGP26	-131.6208407
5	0.001135405	2.944849179	-0.030203218	-70.62601807	AGP26	0
6	3.87437E-39	38.41179863	-0.254303441	-35.28901877	AGP26	-35.28901877
7	6.37074E-34	33.19581029	-0.163687426	-152.6693202	AGP26	-152.6693202
8	6.91054E-06	5.160488217	-0.037864772	-115.704983	AGP26	-115.704983
9	6.33194E-13	12.19846343	-0.048662287	-141.9920492	AGP26	-141.9920492
10	0.388201207	0.410943119	-0.005985388	-15.91108947	AGP26	0
11	0.038181397	1.418148188	-0.094037168	-19.97989898	AGP26	0
12	0.424735945	0.371880984	-0.010719196	-44.87068469	AGP26	0
13	0.00299994	2.522887476	-0.051534983	-173.8871277	AGP26	0
14	4.77369E-05	4.321145717	-0.146961972	-103.560699	AGP26	-103.560699
15	0.701623109	0.153896115	-0.004811554	-15.024302	AGP26	0
16	0.312042969	0.505785598	-0.039976767	-68.82744272	AGP26	0
0	0.078427125	1.105533707	0.001771879	8.684954457	ARL	0
1	0.379086161	0.42126207	-0.00261098	-8.128284618	ARL	0
2	2.84816E-09	8.545436069	-0.034454976	-101.1179619	ARL	-101.1179619
3	5.52605E-06	5.257585108	-0.015046965	-69.40681818	ARL	-69.40681818
4	0.004225384	2.374133803	-0.0401863	-59.714557	ARL	0
5	0.00130334	2.884942258	-0.015904613	-110.2372525	ARL	0
6	0.059046239	1.228807761	0.008981623	6.996106502	ARL	0
7	0.001987955	2.701593452	-0.036331836	-25.83939826	ARL	0
8	0.135796863	0.867110261	-0.006719979	-78.68768803	ARL	0
9	1.19846E-06	5.921377972	-0.048471576	-64.96856154	ARL	-64.96856154
10	0.349947952	0.455996544	-0.008187695	-11.22743966	ARL	0
11	0.297405279	0.526651327	-0.029266893	-61.41604316	ARL	0
12	0.00359914	2.443801313	-0.043555396	-266.248343	ARL	0
13	0.037214156	1.429291828	-0.086111778	-148.2297883	ARL	0
14	0.022905701	1.640056419	-0.030466525	-206.8804189	ARL	0
15	0.001317995	2.880086214	-0.195635206	-182.9567253	ARL	0
16	4.81511E-09	8.317393687	-0.411826215	-1198.760034	ARL	-1198.760034
0	1.1298E-119	118.9469818	-0.212539784	-82.68398971	BSK2	-82.68398971
1	1.44079E-17	16.84139885	-0.072963128	-43.76987202	BSK2	-43.76987202
2	7.19789E-18	17.14279482	-0.126988808	-39.54698802	BSK2	-39.54698802
3	2.76914E-13	12.55765553	-0.036484475	-64.50722381	BSK2	-64.50722381
4	0.388457944	0.410655993	-0.040486845	-21.75766466	BSK2	0
5	4.02712E-13	12.39500505	-0.096227712	-85.07596272	BSK2	-85.07596272
6	3.85713E-06	5.413735987	-0.046265009	-36.98617838	BSK2	-36.98617838
7	1.55796E-11	10.80744316	-0.07128699	-66.6534372	BSK2	-66.6534372
8	0.319400177	0.495664847	-0.03569271	-17.04765766	BSK2	0
9	6.07729E-12	11.21628995	-0.098182401	-61.3410759	BSK2	-61.3410759
10	6.54457E-05	4.18411888	-0.047547787	-58.45527183	BSK2	-58.45527183
11	0.372220212	0.429200047	-0.036243166	-47.08843838	BSK2	0
12	0.02411768	1.617664474	-0.081195058	-78.69967546	BSK2	0
13	0.498641066	0.302211957	-0.052074776	-43.76705155	BSK2	0
14	0.05596655	1.252071461	-0.063246807	-57.65255186	BSK2	0
15	0.1844318	0.734164194	-0.02614464	-60.78125143	BSK2	0
16	0.028542852	1.544502629	-0.080969021	-104.2627888	BSK2	0
0	3.29731E-14	13.48183957	-0.083072389	-13.0745071	DIM	-13.0745071
1	1.84543E-21	20.73390333	-0.118531856	-16.30498419	DIM	-16.30498419
2	2.39723E-28	27.62028978	-0.151333742	-12.88217652	DIM	-12.88217652
3	3.37457E-21	20.47178113	-0.115085998	-16.7085943	DIM	-16.7085943
4	2.70624E-55	54.56763418	-0.41537698	-49.41933552	DIM	-49.41933552
5	8.05633E-17	16.09386264	-0.215035173	-44.82770633	DIM	-44.82770633
6	4.28524E-45	44.36802499	-0.313103955	-25.84297822	DIM	-25.84297822
7	2.12657E-29	28.67231985	-0.226457069	-24.47341461	DIM	-24.47341461
8	1.41336E-21	20.8497481	-0.176281603	-20.71243702	DIM	-20.71243702
9	1.27932E-12	11.89301977	-0.150547876	-20.43819217	DIM	-20.43819217
10	6.55282E-07	6.18357196	-0.150995777	-19.66311993	DIM	-19.66311993
11	0.64682822	0.189211041	-0.021635384	-3.379295724	DIM	0
12	0.037572119	1.425134307	-0.117642733	-13.09412364	DIM	0
13	0.027973813	1.553248333	0.138072223	18.86040515	DIM	0
14	6.09404E-07	6.215094434	-0.217699766	-35.08642043	DIM	-35.08642043
15	0.940630435	0.026580973	-0.033021592	-9.637752828	DIM	0
16	0.913063202	0.03949916	-0.009405312	-0.936469178	DIM	0
0	1.43705E-05	4.842529145	-0.007240291	-214.5982554	GASA1	-214.5982554
1	8.95955E-05	4.047713829	-0.006035881	-165.5079413	GASA1	-165.5079413
2	0.070658727	1.150834192	-0.01020137	-42.94047266	GASA1	0
3	8.75119E-18	17.05793292	-0.061269442	-149.9703301	GASA1	-149.9703301
4	7.15971E-07	6.145104568	-0.080681501	-395.7162223	GASA1	-395.7162223
5	1.13219E-07	6.946081302	-0.035281129	-230.1058613	GASA1	-230.1058613
6	0.030561314	1.514827983	-0.007143605	-71.27162191	GASA1	0
7	0.002321743	2.634185773	-0.01889173	-34.66263599	GASA1	0
8	0.03201885	1.494594274	-0.005370887	-245.1568215	GASA1	0
9	9.57859E-14	13.01869827	-0.038847042	-806.241396	GASA1	-806.241396
10	0.716256637	0.144931341	-0.003965072	-33.6359488	GASA1	0
11	0.319119147	0.496047138	2.89E-05	0.074016651	GASA1	0
12	0.546625588	0.262310042	-0.015227564	-341.6295675	GASA1	0
13	0.135326407	0.868617448	-0.087246722	-219.7932292	GASA1	0
14	1.6529E-06	5.781752998	-0.126980562	-445.6573703	GASA1	-445.6573703
15	#VALUE!	NA	0	NA	GASA1	NA
16	0.048598983	1.31337282	-0.106334325	-1590.337033	GASA1	0
0	0.002556951	2.592277641	-0.003204794	-154.0587193	MAKR1	0
1	4.29805E-45	44.36672873	-0.076557416	-134.9035882	MAKR1	-134.9035882
2	0.002623823	2.581065529	-0.011115568	-84.37462321	MAKR1	0
3	0.174633346	0.757872826	-0.006512202	-23.35626378	MAKR1	0
4	0.759315314	0.119577841	-0.005577056	-13.71528528	MAKR1	0
5	0.010476899	1.979767225	-0.011754125	-89.57844396	MAKR1	0
6	0.539117707	0.268316404	-0.014506896	-6.736451047	MAKR1	0
7	8.24645E-16	15.08373314	-0.061134613	-118.243931	MAKR1	-118.243931
8	0.483464323	0.315635569	-0.001656732	-34.89110878	MAKR1	0
9	7.73088E-06	5.111770859	-0.01802721	-156.8560084	MAKR1	-156.8560084
10	0.031219773	1.505570263	0.029997928	22.12891381	MAKR1	0
11	0.005326426	2.27356409	-0.040433393	-137.5572902	MAKR1	0
12	0.100568664	0.997537318	-0.018458063	-43.815498	MAKR1	0
13	0.522973225	0.281520545	0.002134484	60.60263691	MAKR1	0
14	2.69112E-11	10.5700675	-0.228028809	-134.4647561	MAKR1	-134.4647561
15	0.315121417	0.50152208	0.005397961	Inf	MAKR1	0
16	0.218023671	0.661496353	-0.017427187	-246.4568762	MAKR1	0
0	1.8583E-134	133.7308874	-0.207312228	-11.47385582	MS1	-11.47385582
1	3.10395E-98	97.50808514	-0.216155163	-12.37291377	MS1	-12.37291377
2	9.54404E-62	61.0202677	-0.190736634	-9.51612022	MS1	-9.51612022
3	4.78798E-19	18.31984758	-0.079436943	-4.938698583	MS1	-4.938698583
4	4.14937E-55	54.38201773	-0.344052435	-20.47671747	MS1	-20.47671747
5	2.45261E-26	25.610371	-0.295468633	-20.68182508	MS1	-20.68182508
6	8.50012E-56	55.07057491	-0.292925197	-17.09841654	MS1	-17.09841654
7	3.83883E-27	26.41580101	-0.199053069	-9.1404732	MS1	-9.1404732
8	7.57591E-19	18.12056527	-0.144613626	-7.515987638	MS1	-7.515987638
9	1.59125E-41	40.79826204	-0.214249197	-12.34336933	MS1	-12.34336933
10	3.18601E-05	4.496752209	-0.101074058	-4.625551346	MS1	-4.625551346
11	3.56556E-16	15.44787198	-0.270510248	-13.47738984	MS1	-13.47738984
12	0.000106402	3.973051323	-0.188606998	-9.507340811	MS1	-9.507340811
13	0.655793752	0.183232726	-0.035673543	-1.560064838	MS1	0
14	6.67769E-07	6.175373991	-0.130757094	-6.905915285	MS1	-6.905915285
15	0.200820241	0.697192517	-0.081163793	-5.154893191	MS1	0
16	0.007115288	2.147807503	-0.355851791	-23.96332569	MS1	0
0	3.63601E-25	24.43937459	0.028694813	94.46038795	BEN1	94.46038795
1	4.07594E-78	77.38977259	0.158588199	69.38221203	BEN1	69.38221203
2	5.49604E-19	18.2599505	0.036306743	153.3743281	BEN1	153.3743281
3	0.134935967	0.869872273	-0.005011625	-41.12766821	BEN1	0
4	3.15349E-05	4.501209073	0.021145663	32.52332822	BEN1	32.52332822
5	0.22923069	0.639727238	9.70E-05	0.201424493	BEN1	0
6	0.019123592	1.718430527	0.020691711	9.183004597	BEN1	0
7	0.524512346	0.280244285	0.001588282	7.418796081	BEN1	0
8	4.21258E-18	17.37545177	0.036582292	167.8283623	BEN1	167.8283623
9	6.8139E-21	20.16660393	0.087130059	97.51762601	BEN1	97.51762601
10	0.002805273	2.552024924	-0.083576928	-29.91555859	BEN1	0
11	0.148502117	0.828267355	-0.010082004	-54.64557686	BEN1	0
12	1.64943E-06	5.782666318	-0.330490065	-55.42674454	BEN1	-55.42674454
13	0.465410877	0.332163471	-0.084326796	-14.85172554	BEN1	0
14	8.30845E-07	6.080479878	-0.090944302	-376.5555441	BEN1	-376.5555441
15	0.047447475	1.323786897	-0.038225316	#NAME?	BEN1	0
16	0.326030296	0.486742042	0.007021561	18.01683342	BEN1	0
0	0.004956049	2.30486443	0.031011587	7.291153188	CML5	0
1	0.411018024	0.386139133	0.007861472	0.898433097	CML5	0
2	0.005292087	2.276372999	-0.062713731	-15.05387388	CML5	0
3	0.192695305	0.715128866	0.002189404	1.806254996	CML5	0
4	0.000957266	3.018967368	0.051565962	14.03636009	CML5	0
5	0.320117269	0.494690897	-0.02236013	-11.35943047	CML5	0
6	0.000368981	3.432996095	-0.035665895	-32.21207903	CML5	0
7	0.911767783	0.040115758	-0.012977098	-4.891173237	CML5	0
8	5.2225E-07	6.282121204	0.073926028	22.82439675	CML5	22.82439675
9	5.34387E-26	25.27214437	-0.289269157	-41.06280024	CML5	-41.06280024
10	0.360633314	0.442934158	0.039509635	8.611628196	CML5	0
11	0.008685239	2.061218241	-0.068285255	-92.13895304	CML5	0
12	0.017605627	1.754348506	-0.177218484	-26.82598542	CML5	0
13	0.105666465	0.976062821	-0.160418894	-21.86619749	CML5	0
14	2.90003E-11	10.53759735	-0.447543587	-70.13510882	CML5	-70.13510882
15	0.067482315	1.170810028	-0.076294244	-96.12623638	CML5	0
16	0.000636461	3.196228094	-0.197383175	-273.1679278	CML5	0
0	1.18998E-29	28.92445875	0.164409502	15.17331146	EXO	15.17331146
1	0.109628552	0.960076324	0.030985942	2.384651452	EXO	0
2	3.85813E-59	58.41362339	0.311227638	39.5334731	EXO	39.5334731
3	1.80445E-48	47.74365565	0.21416721	29.08356176	EXO	29.08356176
4	0.211693588	0.674292295	0.039298364	3.203866586	EXO	0
5	0.001308212	2.883321921	0.082824089	11.35328772	EXO	0
6	2.46755E-47	46.60773357	0.379107303	51.20922754	EXO	51.20922754
7	0.000478055	3.320522255	0.075134464	8.959075418	EXO	0
8	1.43236E-14	13.84394879	-0.185119582	-14.55729885	EXO	-14.55729885
9	5.30132E-47	46.27561559	0.421427983	38.38755604	EXO	38.38755604
10	4.6171E-23	22.33563028	0.40983852	36.91998936	EXO	36.91998936
11	3.97644E-07	6.400505368	0.210413068	45.20775358	EXO	45.20775358
12	0.491233223	0.308712269	0.058731154	3.858815997	EXO	0
13	0.763422971	0.117234776	-0.055732694	-2.625834123	EXO	0
14	0.842610708	0.074373026	-0.009578226	-1.216562702	EXO	0
15	0.076594255	1.115803801	0.098664722	37.5676409	EXO	0
16	0.193725174	0.71281394	-0.169096476	-22.730847	EXO	0
0	6.2762E-268	267.2023021	0.538205788	118.9297733	XTH22	118.9297733
1	5.69859E-98	97.24423261	0.444599255	42.09479717	XTH22	42.09479717
2	9.0691E-121	120.0424344	0.481328229	93.91683529	XTH22	93.91683529
3	3.0536E-139	138.5151815	0.461996578	92.44167547	XTH22	92.44167547
4	1.19994E-60	59.92084226	0.568057177	93.0822552	XTH22	93.0822552
5	6.48769E-45	44.18790968	0.362801644	94.45784286	XTH22	94.45784286
6	1.53954E-67	66.81260807	0.378601439	115.2467597	XTH22	115.2467597
7	8.13497E-21	20.08964429	0.251782549	52.27812409	XTH22	52.27812409
8	7.23467E-06	5.140581284	0.075090546	13.50539217	XTH22	13.50539217
9	3.39607E-92	91.46902339	0.721576788	49.64440515	XTH22	49.64440515
10	4.95758E-27	26.30472991	0.539491593	60.68041539	XTH22	60.68041539
11	1.40178E-09	8.853319639	0.293509207	81.88092338	XTH22	81.88092338
12	0.578441741	0.237740376	-0.009563026	-1.004404252	XTH22	0
13	0.249645972	0.602675437	0.087531485	9.29174981	XTH22	0
14	3.32512E-06	5.478192861	0.161748374	93.76486933	XTH22	93.76486933
15	0.329596958	0.482016805	0.034963627	12.95058861	XTH22	0
16	0.762501829	0.11775911	-0.032240272	-12.88269373	XTH22	0
