## Supplementary Data 3 for "Brassinosteroids mediate proper coordination of sepal elongation"

Locus	Phase	Symbol	Araport11	Function
AT1G12845	G1/G0	NA	transmembrane protein;(source:Araport11)	NA
AT3G26960	G1/G0	NA	Pollen Ole e 1 allergen and extensin family protein;(source:Araport11)	NA
AT5G02260	G1/G0	ATEXP9	expansin A9;(source:Araport11)	member of Alpha-Expansin Gene Family. Naming convention from the Expansin Working Group (Kende et al, 2004. Plant Mol Bio)
AT1G33930	G1/G0	NA	P-loop containing nucleoside triphosphate hydrolases superfamily protein;(source:Araport11)	NA
AT5G01445	G1/G0	NA	hypothetical protein;(source:Araport11)	NA
AT5G67260	G1/G0	CYCD3;2	CYCLIN D3;(source:Araport11)	Encode CYCD3;2, a CYCD3 D-type cyclin. Important for determining cell number in developing lateral organs. Mediating cytokinin effects in apical growth and development.
AT2G34510	G1/G0	NA	choice-of-anchor C domain protein, putative (Protein of unknown function, DUF642);(source:Araport11)	NA
AT2G30420	G1/G0	ETC2	Homeodomain-like superfamily protein;(source:Araport11)	In a tandem repeat with AT2G30424 and AT2G30432
AT4G34160	G1/G0	CYCD3	CYCLIN D3;(source:Araport11)	encodes a cyclin D-type protein involved in the switch from cell proliferation to the final stages of differentiation. The gene is transcriptionally regulated by cytokinin and brassinosteroid. Protein interacts with cyclin-dependent kinase inhibitor ICK1.
AT4G16141	G1/G0	AtGATA17L	GATA type zinc finger transcription factor family protein;(source:Araport11)	NA
AT2G18876	G1/G0	NA	Afadin/alpha-actinin-binding protein;(source:Araport11)	NA
AT5G11550	G1/G0	NA	ARM repeat superfamily protein;(source:Araport11)	NA
AT2G29570	G1/G0	ATPCNA2	proliferating cell nuclear antigen 2;(source:Araport11)	Functionally interacts with POLH to repair DNA damaged by UVB damage.
AT3G46940	G1/G0	DUT1	DUTP-PYROPHOSPHATASE-LIKE 1;(source:Araport11)	NA
AT1G80080	G1/G0	AtRLP17	Leucine-rich repeat (LRR) family protein;(source:Araport11)	Encodes a transmembrane leucine-repeat containing receptor-like protein that is expressed in proliferative postprotodermal cells. Recessive mutation leads to disruption of asymmetric cell division during stomata development.
AT3G62070	G1/G0	NA	hypothetical protein;(source:Araport11)	NA
AT1G07370	G1/G0	ATPCNA1	proliferating cellular nuclear antigen 1;(source:Araport11)	Encodes putative proliferating cell nuclear antigen involved in cell cycle regulation.
AT4G02060	G1/G0	MCM7	Minichromosome maintenance (MCM2/3/5) family protein;(source:Araport11)	Member of the minichromosome maintenance complex, involved in DNA replication initiation. Abundant in proliferating and endocycling tissues. Localized in the nucleus during G1, S and G2 phases of the cell cycle, and are released into the cytoplasmic compartment during mitosis. Binds chromatin.
AT5G10400	S	H3.1	Histone superfamily protein;(source:Araport11)	NA
AT5G22880	S	H2B	histone B2;(source:Araport11)	Encodes a histone 2B (H2B) protein. This protein can be ubiquitinated in planta, and this modification depends on the HUB1 and HUB2 E3 ubiquitin ligases.
AT5G59870	S	h2a.w.6	histone H2A 6;(source:Araport11)	Encodes HTA6, a histone H2A protein.
AT5G59690	S	NA	Histone superfamily protein;(source:Araport11)	NA
AT5G65360	S	H3.1	Histone superfamily protein;(source:Araport11)	NA
AT1G09200	S	H3.1	Histone superfamily protein;(source:Araport11)	NA
AT3G27360	S	H3.1	Histone superfamily protein;(source:Araport11)	NA
AT1G07820	S	NA	Histone superfamily protein;(source:Araport11)	NA
AT3G20670	S	HTA13	histone H2A 13;(source:Araport11)	Encodes HTA13, a histone H2A protein.
AT1G51060	S	HTA10	histone H2A 10;(source:Araport11)	Encodes HTA10, a histone H2A protein.
AT3G45930	S	NA	Histone superfamily protein;(source:Araport11)	NA
AT3G46030	S	HTB11	Histone superfamily protein;(source:Araport11)	NA
AT3G45980	S	H2B	Histone superfamily protein;(source:Araport11)	Encodes a histone 2B (H2B) protein. This protein can be ubiquitinated in planta, and this modification depends on the HUB1 and HUB2 E3 ubiquitin ligases as well as the UBC1 and UBC2 E2 ubiquitin conjugating enzymes. Lysine 146 appears to be the site of the ubiquitin addition.
AT5G59970	S	NA	Histone superfamily protein;(source:Araport11)	NA
AT5G10390	S	H3.1	Histone superfamily protein;(source:Araport11)	NA
AT1G08880	S	G-H2AX	Histone superfamily protein;(source:Araport11)	Encodes HTA5, a histone H2A protein. H2AX is a meiosis-specific isoform of histone H2A. Upon DSB formation, rapid accumulation of phosphorylated H2AX (&#947;-H2AX) occurs around the break site. H2AX foci accumulate in early G2. Immunolocalization studies in spread preparations of wild-type meiocytes at G2/early leptotene revealed the accumulation of numerous rather diffuse &#947;-H2AX foci throug…
AT3G46320	S	NA	Histone superfamily protein;(source:Araport11)	NA
AT1G06760	S	H1.1	winged-helix DNA-binding transcription factor family protein;(source:Araport11)	NA
AT5G59910	S	HTB4	Histone superfamily protein;(source:Araport11)	NA
AT3G53730	S	NA	Histone superfamily protein;(source:Araport11)	NA
AT1G07790	S	HTB1	Histone superfamily protein;(source:Araport11)	Encodes a histone 2B (H2B) protein.
AT5G27670	S	h2a.w.7	histone H2A 7;(source:Araport11)	Encodes HTA7, a histone H2A protein.
AT4G27230	S	HTA2	histone H2A 2;(source:Araport11)	Encodes HTA2, a histone H2A protein.
AT2G28740	S	HIS4	histone H4;(source:Araport11)	histone 4
AT3G54560	S	HTA11	histone H2A 11;(source:Araport11)	Encodes HTA11, a histone H2A protein.
AT2G37470	S	NA	Histone superfamily protein;(source:Araport11)	NA
AT3G53650	S	NA	Histone superfamily protein;(source:Araport11)	NA
AT5G63550	S	NA	DEK domain-containing chromatin associated protein;(source:Araport11)	NA
AT1G14900	S	HMGA	high mobility group A;(source:Araport11)	Encodes a protein belonging to the subgroup of HMGA (high mobility group A) proteins that interact with A/T-rich stretches of DNA.
AT5G54640	S	ATHTA1	Histone superfamily protein;(source:Araport11)	Isolated from T-DNA insertion line, the rat5 mutant is deficient in T-DNA integration. Encodes histone2A protein.
AT1G54690	S	G-H2AX	gamma histone variant H2AX;(source:Araport11)	Encodes HTA3, a histone H2A protein. H2AX is a meiosis-specific isoform of histone H2A. Upon DSB formation, rapid accumulation of phosphorylated H2AX (&#947;-H2AX) occurs around the break site. H2AX foci accumulate in early G2. Immunolocalization studies in spread preparations of wild-type meiocytes at G2/early leptotene revealed the accumulation of numerous rather diffuse &#947;-H2AX foci throug…
AT3G54750	S	NA	downstream neighbor of Son;(source:Araport11)	NA
AT1G01370	S	CENH3	Histone superfamily protein;(source:Araport11)	Encodes a centromere-identifying protein histone H3 variant. Localized at centromeres in both mitotic and meiotic cells.
AT3G27060	S	ATTSO2	Ferritin/ribonucleotide reductase-like family protein;(source:Araport11)	Encodes one of the 3 ribonucleotide reductase (RNR) small subunit genes. TSO2 transcription occurs predominantly at the S-phase of the cell cycle and its expression pattern is consistent with its role in dNDP biosynthesis during DNA replication in actively dividing cells. Critical for cell cycle progression, DNA damage repair and plant development.
AT3G07800	S	AtTK1a	Thymidine kinase;(source:Araport11)	NA
AT2G38810	S	HTA8	histone H2A 8;(source:Araport11)	Encodes HTA8, a histone H2A protein.
AT1G47210	S	CYCA3;2	cyclin-dependent protein kinase 3;(source:Araport11)	NA
AT5G65350	S	HTR11	histone 3 11;(source:Araport11)	NA
AT1G57820	S	ORTH2	Zinc finger (C3HC4-type RING finger) family protein;(source:Araport11)	Encodes a 645-amino acid methylcytosine-binding protein with a PHD domain, two RING finger domains, and an SRA domain that is involved in centromere heterochromatinization. This protein functions as an E3 ubiquitin ligase in vitro. The protein has been shown to bind to methylated cytosines of CG, CNG and CNN motifs via its SRA domain but has a preference for the former. It plays a role in the est…
AT5G38690	S	NA	Zinc-finger domain of monoamine-oxidase A repressor R1 protein;(source:Araport11)	NA
AT3G18035	S	HON4	winged-helix DNA-binding transcription factor family protein;(source:Araport11)	A linker histone like protein
AT5G23420	S	HMGB6	high-mobility group box 6;(source:Araport11)	Encodes HMGB6, a protein belonging to the subgroup of HMGB (high mobility group B) proteins. Localized in the nucleus. Binds to supercoiled DNA in vitro. HMGB6 is phosphorylated by protein kinase CK2alpha within its acidic C-terminal domain.
AT5G49160	S	DDM2	methyltransferase 1;(source:Araport11)	Encodes a cytosine methyltransferase MET1. Required for silencing of FWA paternal allele in endosperm. Two lines with RNAi constructs directed against DMT1 have reduced agrobacterium-mediated tumor formation.
AT3G14740	S	NA	RING/FYVE/PHD zinc finger superfamily protein;(source:Araport11)	NA
AT1G69770	S	CMT3	chromomethylase 3;(source:Araport11)	Encodes a chromomethylase involved in methylating cytosine residues at non-CG sites. Involved in preferentially methylating transposon-related sequences, reducing their mobility. CMT3 interacts with an Arabidopsis homologue of HP1 (heterochromatin protein 1), which in turn interacts with methylated histones. Involved in gene silencing.
AT5G61000	S	ATRPA70D	Replication factor-A protein 1-like protein;(source:Araport11)	NA
AT1G04020	S	ATBARD1	breast cancer associated RING 1;(source:Araport11)	Encodes a protein containing two tandem BRCA1 C-Terminal (BRCT) domains, which function in phosphorylation-dependent proteinprotein interactions.Loss of function mutations cause defects in meristem organization due to failure to repress WUS. BARD1 binds to WUS promoter and over expression of BARD reduces the extent of WUS expression.
AT5G48600	S	ATCAP-C	structural maintenance of chromosome 3;(source:Araport11)	member of SMC subfamily
AT2G21790	S	ATRNR1	ribonucleotide reductase 1;(source:Araport11)	encodes large subunit of ribonucleotide reductase involved in the production of deoxyribonucleoside triphosphates (dNTPs) for DNA replication and repair
AT2G28720	S	NA	Histone superfamily protein;(source:Araport11)	NA
AT1G80450	S	NA	VQ motif-containing protein;(source:Araport11)	NA
AT3G52630	S	RPA3A	Nucleic acid-binding, OB-fold-like protein;(source:Araport11)	NA
AT4G28310	S	NA	microtubule-associated protein;(source:Araport11)	NA
AT4G15830	G2	NA	ARM repeat superfamily protein;(source:Araport11)	NA
AT3G27330	G2	NA	zinc finger (C3HC4-type RING finger) family protein;(source:Araport11)	NA
AT4G05190	G2	ATK5	kinesin 5;(source:Araport11)	ATK5 encodes a kinesin protein involved in microtubule spindle morphogenesis. It acts as a minus-end directed motor as well as a plus-end tracking protein (+TIP). Localizes to mitotic spindle midzones and regions rich in growing plus-ends within phragmoplasts.
AT1G16630	G2	NA	transmembrane protein;(source:Araport11)	NA
AT2G33560	G2	BUBR1	BUB1-related (BUB1: budding uninhibited by benzymidazol 1);(source:Araport11)	Encodes BUBR1. May have the spindle assembly checkpoint protein functions conserved from yeast to humans.
AT1G76540	G2	CDKB2;1	cyclin-dependent kinase B2;(source:Araport11)	Encodes a cyclin-dependent protein kinase involved in regulation of the G2/M transition of the mitotic cell cycle. Specifically binds to the cyclin CYCD4;1, expressed in shoot meristem, young leaves and vascular tissue during the G2/M phase. Required for proper organization of the shoot apical meristem and for hormone signaling.
AT2G27970	G2	CKS2	CDK-subunit 2;(source:Araport11)	NA
AT3G23890	G2	ATTOPII	topoisomerase II;(source:Araport11)	Encodes a topoisomerase II that is highly expressed in young seedlings. The protein is localized in the nucleus and gene expression levels are increased in proliferative tissues.
AT1G44110	G2	CYCA1;1	Cyclin A1;(source:Araport11)	NA
AT1G02690	G2	IMPA-6	importin alpha isoform 6;(source:Araport11)	Putative importin alpha isoform. When overexpressed can rescue the impa-4 decreased transformation susceptibility phenotype.
AT1G20930	G2	CDKB2;2	cyclin-dependent kinase B2;(source:Araport11)	Cyclin-dependent kinase, expressed in flowers and suspension cell culture, expression peaks during M phase in synchronized cultures. Required for proper organization of the shoot apical meristem and for hormone signaling. Expressed in the shoot apical meristem. Involved in regulation of the G2/M transition of the mitotic cell cycle.
AT3G03130	G2	NA	lisH domain-like protein;(source:Araport11)	NA
AT5G17160	G2	NA	aspartic/glutamic acid-rich protein;(source:Araport11)	NA
AT4G03100	G2	NA	Rho GTPase activating protein with PAK-box/P21-Rho-binding domain-containing protein;(source:Araport11)	NA
AT5G60930	G2	NA	P-loop containing nucleoside triphosphate hydrolases superfamily protein;(source:Araport11)	NA
AT1G61450	G2	NA	CAP-gly domain linker;(source:Araport11)	NA
AT1G53140	G2	DRP5A	Dynamin related protein 5A;(source:Araport11)	Encodes DRP5A, a dynamin protein involved in cytokinesis in Arabidopsis.
AT1G72670	G2	iqd8	IQ-domain 8;(source:Araport11)	NA
AT5G42720	G2	NA	Glycosyl hydrolase family 17 protein;(source:Araport11)	NA
AT4G11080	G2	3xHMG-box1	HMG (high mobility group) box protein;(source:Araport11)	NA
AT4G01730	G2	NA	DHHC-type zinc finger family protein;(source:Araport11)	NA
AT2G33793	G2	NA	DNA ligase-like protein;(source:Araport11)	NA
AT5G37010	G2	NA	rho GTPase-activating protein;(source:Araport11)	NA
AT3G01710	G2	NA	TPX2 (targeting protein for Xklp2) protein family;(source:Araport11)	NA
AT5G55520	G2	NA	kinesin-like protein;(source:Araport11)	NA
AT3G23670	G2	KINESIN-12B	phragmoplast-associated kinesin-related protein;(source:Araport11)	Microtubule motor kinesin PAKRP1L/Kinesin-12B. Together with PAKRP1/Kinesin-12A, serve as linkers of the plus ends of antiparallel microtubules in the phragmoplast.
AT4G21270	G2	ATK1	kinesin 1;(source:Araport11)	Encodes a kinesin-like motor protein heavy chain. Loss of function mutations have reduced fertility and are defective in spindle formation in male meiosis.
AT5G51600	G2	ATMAP65-3	Microtubule associated protein (MAP65/ASE1) family protein;(source:Araport11)	Mutant has defective roots. Essential for giant cell ontogenesis. Role in organizing the mitotic microtubule array during both early and late mitosis in all plant organs.
AT3G20150	G2	NA	Kinesin motor family protein;(source:Araport11)	NA
AT4G13370	G2	CORD3	serine/arginine repetitive matrix protein, putative (DUF936);(source:Araport11)	NA
AT2G47920	G2	NET3C	Kinase interacting (KIP1-like) family protein;(source:Araport11)	NA
AT3G44050	G2	NA	P-loop containing nucleoside triphosphate hydrolases superfamily protein;(source:Araport11)	NA
AT1G21810	G2	VETH2	filament-like protein (DUF869);(source:Araport11)	NA
AT1G05440	G2	NA	C-8 sterol isomerase;(source:Araport11)	NA
AT1G72250	G2	NA	Di-glucose binding protein with Kinesin motor domain-containing protein;(source:Araport11)	NA
AT5G23910	G2	NA	ATP binding microtubule motor family protein;(source:Araport11)	NA
AT3G17680	G2	NA	Kinase interacting (KIP1-like) family protein;(source:Araport11)	NA
AT1G59540	G2	ZCF125	P-loop containing nucleoside triphosphate hydrolases superfamily protein;(source:Araport11)	Encodes a kinesin-like protein.
AT1G78430	G2	RIP2	ROP interactive partner 2;(source:Araport11)	NA
AT1G04760	G2	ATVAMP726	vesicle-associated membrane protein 726;(source:Araport11)	member of Synaptobrevin -like protein family
AT5G11510	G2	AtMYB3R4	myb domain protein 3r-4;(source:Araport11)	Arabidopsis thaliana putative c-myb-like transcription factor MYB3R-4. Functions in powdery mildew induced host endoreduplication at the site of infection.
AT4G37490	G2	CYC1	CYCLIN B1;(source:Araport11)	Cyclin-dependent protein kinase CYCB1;1. Functions as an effector of growth control at G2/M. Regulated by TCP20.
AT1G65710	G2	NA	serine/arginine repetitive matrix-like protein;(source:Araport11)	NA
AT3G60840	G2	MAP65-4	microtubule-associated protein 65-4;(source:Araport11)	NA
AT5G62550	G2	NA	microtubule-associated futsch-like protein;(source:Araport11)	NA
AT3G58650	G2	TRM7	GPI-anchored adhesin-like protein;(source:Araport11)	NA
AT3G10310	G2	NA	P-loop nucleoside triphosphate hydrolases superfamily protein with CH (Calponin Homology) domain-containing protein;(source:Araport11)	NA
AT2G45490	G2	AtAUR3	ataurora3;(source:Araport11)	Encodes a member of a family of Ser/Thr kinases whose activities peak during cell division. Transcripts are abundant in tissues rich in dividing cells like roots and flowers but are low or absent in fully expanded leaves and stems. In interphase cells, the protein is predominantly nuclear. During mitosis, the protein associates with plant-specific cytoskeletal structures (preprophase band, phragm…
AT5G27550	G2	NA	P-loop containing nucleoside triphosphate hydrolases superfamily protein;(source:Araport11)	NA
AT4G38062	G2	NA	basic helix loop helix (bHLH) DNA-binding superfamily protein;(source:Araport11)	NA
AT5G18700	G2	EMB3013	kinase family with ARM repeat domain-containing protein;(source:Araport11)	Encodes a microtubule-associated kinase-like protein RUNKEL (RUK). Contains a putative serine/threonine kinase domain and a microtubule-binding domain. RUK directly binds to microtubules in vitro and colocalizes with mitotic preprophase band, spindle, and phragmoplast in vivo. Required for cell plate expansion in cytokinesis.
AT1G34355	G2	ATPS1	forkhead-associated (FHA) domain-containing protein;(source:Araport11)	Encodes PS1 (Parallel Spindle 1). Mutations in PS1 lead to diploid male spores, diploid pollen grains, and spontaneous triploid plants in the next generation. Female meiosis is not affected in the mutants.
AT1G20610	G2	CYCB2;3	Cyclin B2;(source:Araport11)	NA
AT2G22610	G2	NA	Di-glucose binding protein with Kinesin motor domain-containing protein;(source:Araport11)	NA
AT1G80370	G2	CYCA2;4	Cyclin A2;(source:Araport11)	NA
AT4G05520	G2	ATEHD2	EPS15 homology domain 2;(source:Araport11)	Encodes AtEHD2, one of the Arabidopsis Eps15 homology domain proteins involved in endocytosis (AtEHD1, At3g20290).
AT2G47500	G2	NA	P-loop nucleoside triphosphate hydrolases superfamily protein with CH (Calponin Homology) domain-containing protein;(source:Araport11)	NA
AT3G19590	G2	BUB3.1	Transducin/WD40 repeat-like superfamily protein;(source:Araport11)	Encodes a protein that may have a role in the spindle assembly checkpoint.
AT4G33400	G2	NA	Vacuolar import/degradation, Vid27-related protein;(source:Araport11)	NA
AT2G36200	G2	NA	P-loop containing nucleoside triphosphate hydrolases superfamily protein;(source:Araport11)	NA
AT3G19050	G2	POK2	phragmoplast orienting kinesin 2;(source:Araport11)	PHRAGMOPLAST ORIENTING KINESIN 2 is one of the two Arabidopsis homologs isolated in yeast two-hybrid screen for interaction partners of maize gene TANGLED1 (TAN1). Based on sequence homology in their motor domains, POK1 and POK2 belong to the kinesin-12 class which also includes the well-characterized group of phragmoplast-associated kinesins AtPAKRPs. Both kinesins are composed of an N-terminal …
AT2G38160	G2	NA	hypothetical protein;(source:Araport11)	NA
AT5G48460	G2	AtFIM2	Actin binding Calponin homology (CH) domain-containing protein;(source:Araport11)	NA
AT3G17360	G2	POK1	phragmoplast orienting kinesin 1;(source:Araport11)	PHRAGMOPLAST ORIENTING KINESIN 1 is one of the two Arabidopsis homologs isolated in yeast two-hybrid screen for interaction partners of maize gene TANGLED1 (TAN1). Based on sequence homology in their motor domains, POK1 and POK2 belong to the kinesin-12 class which also includes the well-characterized group of phragmoplast-associated kinesins AtPAKRPs. Both kinesins are composed of an N-terminal …
AT1G09815	G2	POLD4	polymerase delta 4;(source:Araport11)	NA
AT1G10780	G2	NA	F-box/RNI-like superfamily protein;(source:Araport11)	NA
AT5G42330	G2	NA	hypothetical protein;(source:Araport11)	NA
AT5G60150	G2	NA	hypothetical protein;(source:Araport11)	NA
AT1G01690	G2	ATPRD3	putative recombination initiation defects 3;(source:Araport11)	Encodes a novel plant-specific protein that is involved in meiotic double strand break formation.
AT1G50240	G2	FU	kinase family with ARM repeat domain-containing protein;(source:Araport11)	The FUSED (FU) gene belongs to Ser/Thr protein kinase family and has a key role in the hedgehog signaling pathway known to control cell proliferation and patterning in fruit flies and humans . Arabidopsis thaliana genome has a single Fu gene. Cytokinesis-defective mutants, which we named two-in-one (tio), result from mutations in Arabidopsis Fu. Phenotypic analysis of tio mutants reveals an essen…
AT3G01410	G2	NA	Polynucleotidyl transferase, ribonuclease H-like superfamily protein;(source:Araport11)	NA
AT5G42700	G2	NA	AP2/B3-like transcriptional factor family protein;(source:Araport11)	NA
AT1G35780	G2	NA	N-lysine methyltransferase;(source:Araport11)	NA
AT3G54180	G2	CDC2B	cyclin-dependent kinase B1;(source:Araport11)	Arabidopsis homolog of yeast cdc2, a protein kinase (cyclin-dependent kinase) that plays a central role in control of the mitotic cell cycle.
AT4G17240	G2	NA	structural maintenance of chromosomes protein;(source:Araport11)	NA
AT3G57860	G2	GIG1	UV-B-insensitive 4-like protein;(source:Araport11)	Encodes a protein that controls entry into the second meiotic division.
AT5G56580	G2	ANQ1	MAP kinase kinase 6;(source:Araport11)	Encodes a member of the MAP Kinase Kinase family of proteins. It can phosphorylate MPK12 in vitro and it can be dephosphorylated by MKP2 in vitro.
AT4G02150	G2	ATIMPALPHA3	ARM repeat superfamily protein;(source:Araport11)	Encodes IMPORTIN ALPHA 3. Mutant plants act as suppressors of snc1 response and salicylic acid accumulation. Located in the nucleus. Involved in protein import. Protein interacts with Agrobacterium proteins VirD2 and VirE2. Is not individually essential for Agrobacterium-mediated root transformation, but when overexpressed can rescue the impa-4 decreased transformation susceptibility phenotype.
AT3G57060	G2	NA	binding protein;(source:Araport11)	NA
AT2G20635	G2	NA	protein kinase and Mad3-BUB1-I domain-containing protein;(source:Araport11)	NA
AT2G07170	G2	NA	ARM repeat superfamily protein;(source:Araport11)	NA
AT2G38620	G2	CDKB1;2	cyclin-dependent kinase B1;(source:Araport11)	Encodes a member of a plant specific family of cyclin dependent kinases.
AT1G54385	G2	SINE1	ARM repeat superfamily protein;(source:Araport11)	NA
AT5G63950	G2	CHR24	chromatin remodeling 24;(source:Araport11)	NA
AT3G23910	G2	NA	reverse transcriptase-like protein;(source:Araport11)	NA
AT1G23000	G2	NA	Heavy metal transport/detoxification superfamily protein;(source:Araport11)	NA
AT4G14310	G2	NA	Transducin/WD40 repeat-like superfamily protein;(source:Araport11)	NA
AT1G15660	G2	CENP-C	centromere protein C;(source:Araport11)	Encodes a homologue of the human centromeric protein C (CENP-C). CENP-C co-localizes with the 180 bp centromeric regions of chromosomes throughout the cell cycle, but does not completely cover the 180 bp regions.
AT3G23730	G2	XTH16	xyloglucan endotransglucosylase/hydrolase 16;(source:Araport11)	NA
AT2G28620	G2	RSW7	P-loop containing nucleoside triphosphate hydrolases superfamily protein;(source:Araport11)	NA
AT3G15550	G2	NA	trichohyalin;(source:Araport11)	NA
AT3G51280	G2	NA	Tetratricopeptide repeat (TPR)-like superfamily protein;(source:Araport11)	NA
AT5G06150	G2	CYC1BAT	Cyclin family protein;(source:Araport11)	Encodes a cyclin whose expression is reduced in response to high salt.
AT4G26660	G2	NA	kinesin-like protein;(source:Araport11)	NA
AT4G09060	G2	NA	hypothetical protein;(source:Araport11)	NA
AT4G31840	M	AtENODL15	early nodulin-like protein 15;(source:Araport11)	NA
AT5G16250	M	NA	transmembrane protein;(source:Araport11)	NA
AT2G25060	M	AtENODL14	early nodulin-like protein 14;(source:Araport11)	NA
AT5G25090	M	AtENODL13	early nodulin-like protein 13;(source:Araport11)	NA
AT3G02640	M	NA	transmembrane protein;(source:Araport11)	NA
AT1G08560	M	ATSYP111	syntaxin of plants 111;(source:Araport11)	member of SYP11 syntaxin Gene Family
AT3G59765	M	NA	None;(source:Araport11)	NA
AT1G50490	M	UBC20	ubiquitin-conjugating enzyme 20;(source:Araport11)	Encodes one of two ubiquitin-conjugating enzymes belonging to the E2-C gene family (the other being UBC19). Transcript is always found in diving cells, but also in other non-dividing cells.
AT1G31335	M	NA	transmembrane protein;(source:Araport11)	NA
AT3G02120	M	NA	hydroxyproline-rich glycoprotein family protein;(source:Araport11)	NA
AT4G33270	M	AtCDC20.1	Transducin family protein / WD-40 repeat family protein;(source:Araport11)	putative cdc20 protein (CDC20.1)
AT4G02800	M	MadA1	GRIP/coiled-coil protein;(source:Araport11)	NA
AT5G56120	M	NA	RNA polymerase II elongation factor;(source:Araport11)	NA
AT3G52110	M	NA	interferon-activable protein;(source:Araport11)	NA
AT3G14190	M	CMR1	hypothetical protein;(source:Araport11)	NA
AT3G51720	M	NA	WEB family protein (DUF827);(source:Araport11)	NA
AT1G63100	M	NA	GRAS family transcription factor;(source:Araport11)	NA
AT5G13840	M	CCS52B	FIZZY-related 3;(source:Araport11)	NA
AT2G42110	M	NA	hypothetical protein;(source:Araport11)	NA
AT4G35730	M	ISTL3	Regulator of Vps4 activity in the MVB pathway protein;(source:Araport11)	NA
AT4G32830	M	AtAUR1	ataurora1;(source:Araport11)	Encodes a member of a family of Ser/Thr kinases whose activities peak during cell division. Transcripts are abundant in tissues rich in dividing cells like roots and flowers but are low or absent in fully expanded leaves and stems. In interphase cells, the protein is predominantly nuclear. During mitosis, the protein associates with plant-specific cytoskeletal structures (preprophase band, phragm…
AT5G44040	M	NA	eisosome SEG2-like protein;(source:Araport11)	NA
AT3G51740	M	IMK2	inflorescence meristem receptor-like kinase 2;(source:Araport11)	encodes a leucine-repeat receptor kinase expressed in inflorescence meristem. Locus association was made from performing sequence analysis with IMK3 (MRLK) whose locus association was provided by the authors.
AT1G18370	M	ATNACK1	ATP binding microtubule motor family protein;(source:Araport11)	Encodes a kinesin HINKEL. Required for cytokinesis in pollen. Mutant has cytokinesis defects; seedling lethal.
AT2G34190	M	NA	Xanthine/uracil permease family protein;(source:Araport11)	NA
AT3G05330	M	ATN	cyclin family;(source:Araport11)	Encodes a protein with moderate sequence similarity to the maize microtubule-binding protein TANGLED1. A single base-pair deletion (-A) at position Chr3:1519176 in Columbia relative to the Landsberg erecta and Achkarren-2 ecotype (see ESTs DR378436 and CB26450) introduces a frame-shift and premature termination codon. The protein encoded from the Columbia gene is truncated by 29 amino acids relat…
AT5G15510	M	NA	TPX2 (targeting protein for Xklp2) protein family;(source:Araport11)	NA
AT4G33260	M	AtCDC20.2	Transducin family protein / WD-40 repeat family protein;(source:Araport11)	putative cdc20 protein (CDC20.2)
AT3G54710	M	ATCDT1B	CDT1-like protein B;(source:Araport11)	Encodes a cyclin-dependent protein kinase. Involved in nuclear DNA replication and plastid division.
AT3G51230	M	NA	chalcone-flavanone isomerase family protein;(source:Araport11)	NA
AT1G78865	M	NA	other_RNA;(source:Araport11)	NA
AT3G60900	M	FLA10	FASCICLIN-like arabinogalactan-protein 10;(source:Araport11)	NA
AT1G49870	M	NA	myosin-2 heavy chain-like protein;(source:Araport11)	NA
AT5G48310	M	RASD1	portal protein;(source:Araport11)	NA
AT5G38300	M	NA	homeobox Hox-B3-like protein;(source:Araport11)	NA
AT4G17000	M	NA	neurofilament heavy protein;(source:Araport11)	NA
AT2G37390	M	NAKR2	Chloroplast-targeted copper chaperone protein;(source:Araport11)	NA
AT5G44560	M	VPS2.2	SNF7 family protein;(source:Araport11)	NA
AT5G47500	M	PME5	Pectin lyase-like superfamily protein;(source:Araport11)	NA
AT3G25980	M	AtMAD2	DNA-binding HORMA family protein;(source:Araport11)	Encodes MAD2 (MITOTIC ARREST-DEFICIENT 2). May have the spindle assembly checkpoint protein functions conserved from yeast to humans.
AT3G11520	M	CYC2	CYCLIN B1;(source:Araport11)	Encodes a B-type mitotic cyclin.
AT2G25880	M	AtAUR2	ataurora2;(source:Araport11)	Encodes a member of a family of Ser/Thr kinases whose activities peak during cell division. Transcripts are abundant in tissues rich in dividing cells like roots and flowers but are low or absent in fully expanded leaves and stems. In interphase cells, the protein is predominantly nuclear. During mitosis, the protein associates with plant-specific cytoskeletal structures (preprophase band, phragm…
AT5G03870	M	NA	Glutaredoxin family protein;(source:Araport11)	NA
AT1G02730	M	ATCSLD5	cellulose synthase-like D5;(source:Araport11)	Encodes a gene similar to cellulose synthase. Knock-out mutant has reduced growth, reduced xylan level and reduced xylan synthase activity in stems.
AT1G20030	M	NA	Pathogenesis-related thaumatin superfamily protein;(source:Araport11)	NA
AT1G04425	M	NA	other_RNA;(source:Araport11)	NA
AT1G03470	M	NET3A	Kinase interacting (KIP1-like) family protein;(source:Araport11)	NA
AT2G33400	M	NA	FK506-binding nuclear-like protein;(source:Araport11)	NA
AT5G66230	M	NA	Chalcone-flavanone isomerase family protein;(source:Araport11)	NA
AT3G53380	M	LecRK-VIII.1	Concanavalin A-like lectin protein kinase family protein;(source:Araport11)	NA
AT5G55180	M	NA	O-Glycosyl hydrolases family 17 protein;(source:Araport11)	NA
AT1G30690	M	PATL4	Sec14p-like phosphatidylinositol transfer family protein;(source:Araport11)	NA
AT1G23790	M	CORD4	dicer-like protein (DUF936);(source:Araport11)	NA
AT1G03780	M	AtTPX2	targeting protein for XKLP2;(source:Araport11)	Homolog of vertebrate TPX2. Protein has three domains involved in nuclear targeting, one in nuclear export and two in microtubule binding. Involved in mitotic spindle assembly during late prophase and early prometaphase.
AT3G12870	M	NA	transmembrane protein;(source:Araport11)	NA
AT2G26760	M	CYCB1;4	Cyclin B1;(source:Araport11)	NA
AT5G05080	M	ATUBC22	ubiquitin-conjugating enzyme 22;(source:Araport11)	NA
AT4G14330	M	NA	P-loop containing nucleoside triphosphate hydrolases superfamily protein;(source:Araport11)	NA
AT5G02490	M	AtHsp70-2	Heat shock protein 70 (Hsp 70) family protein;(source:Araport11)	NA
AT4G28230	M	NA	hypothetical protein;(source:Araport11)	NA
AT3G56100	M	IMK3	meristematic receptor-like kinase;(source:Araport11)	Protein kinase expressed in meristematic cells. Phosphorylates AGL24.
AT4G35620	M	CYCB2;2	Cyclin B2;(source:Araport11)	NA
AT3G07320	M	NA	O-Glycosyl hydrolases family 17 protein;(source:Araport11)	NA
AT2G19620	M	NDL3	N-MYC downregulated-like 3;(source:Araport11)	NA
AT4G22120	M	NA	ERD (early-responsive to dehydration stress) family protein;(source:Araport11)	NA
AT1G76310	M	CYCB2;4	CYCLIN B2;(source:Araport11)	core cell cycle genes
AT3G18800	M	NA	transmembrane protein;(source:Araport11)	NA
AT3G55660	M	ATROPGEF6	ROP (rho of plants) guanine nucleotide exchange factor 6;(source:Araport11)	Encodes a member of KPP-like gene family, homolog of KPP (kinase partner protein) gene in tomato. Also a member of the RopGEF (guanine nucleotide exchange factor) family, containing the novel PRONE domain (plant-specific Rop nucleotide exchanger), which is exclusively active towards members of the Rop subfamily.
AT2G16270	M	NA	transmembrane protein;(source:Araport11)	NA
AT5G45700	M	NA	Haloacid dehalogenase-like hydrolase (HAD) superfamily protein;(source:Araport11)	NA
AT4G12870	M	NA	Gamma interferon responsive lysosomal thiol (GILT) reductase family protein;(source:Araport11)	NA
AT3G58100	M	PDCB5	plasmodesmata callose-binding protein 5;(source:Araport11)	Encodes a member of the X8-GPI family of proteins. It localizes to the plasmodesmata and is predicted to bind callose.
AT3G22880	M	ARLIM15	DNA repair (Rad51) family protein;(source:Araport11)	Expression of the AtDMC1 is restricted to pollen mother cells in anthers and to megaspore mother cells in ovules. Similar to meiosis-specific yeast DMC gene.
AT1G66250	M	NA	O-Glycosyl hydrolases family 17 protein;(source:Araport11)	NA
AT3G14760	M	NA	transmembrane protein;(source:Araport11)	NA
AT4G23800	M	3xHMG-box2	HMG (high mobility group) box protein;(source:Araport11)	NA
AT5G67270	M	ATEB1C	end binding protein 1C;(source:Araport11)	encodes a homolog of animal microtubule-end-binding protein. There are two other members of this family. EB1 forms foci at regions where the minus ends of microtubules are gathered during mitosis and early cytokinesis.
