## Supplementary Data 4 for "Brassinosteroids mediate proper coordination of sepal elongation"

ccgenes
gene:AT1G01150
gene:AT1G01170
APF2
gene:AT1G01320
HTR12
PIP1-3
ATPRD3
gene:AT1G01730
gene:AT1G01830
GEN1
MEE63
IMPA-6
CSLD5
SR34
WEE1
PSAD2
gene:AT1G03180
NET3A
PSB27-1
PORC
ATHM1
TPX2
ATBARD1
gene:AT1G04030
gene:AT1G04425
gene:AT1G04680
VAMP726
TUBA4
RPL6
gene:AT1G05440
gene:AT1G06475
APC5
JASON
PSBP1
gene:AT1G06760
CDC6B
RPL4
PCNA
gene:AT1G07660
HTB1
gene:AT1G07820
POL2A
PSAO
KN
ATRX
HTA5
AMI1
ANP1
HTR2
CRB.1
HASPIN
NEAP3
RABA2A
AED3
POLD4
DRP2A
GSTU18
gene:AT1G10780
FD1
gene:AT1G11220
STP1
ATGLX1
gene:AT1G11860
PFP-BETA1
ELP
HOP1
GAPA-2
LINC2
gene:AT1G13930
PNSL2
gene:AT1G14260
gene:AT1G14345
IQD28
SDS
DRP1C
HMGA
CPN10
RPL37A
MBD10
CENP-C
LHCB6
gene:AT1G15940
TULP8
CYCB3%3B1
gene:AT1G16520
SR45
gene:AT1G16630
ACR11
RABA1B
gene:AT1G17100
ICR1
IQD7
ATLP-1
NUDT4
KIN7A
RPL6A
KIN8A
PNSB4
LHCA6
DHAR1
CLH1
ARF5
gene:AT1G19880
gene:AT1G19980
LFNR2
gene:AT1G20030
gene:AT1G20060
ARAC4
DRT112
ERD10
SMD3B
CYCB2-3
CAT3
HMGB2
HMGB3
gene:AT1G20720
CDKB2-2
LSM3A
gene:AT1G21500
FPP2
LYM1
gene:AT1G22630
GGAT1
gene:AT1G23790
NUP54
DUF3
ATXR1
ORC6
AGP31
DRM1
RPL34
gene:AT1G29250
LHCB1.1
LHCB1.1.1
LHCB1.3
PSAK
PATL4
PSAF
gene:AT1G31335
gene:AT1G31460
gene:AT1G31760
PRK
PLGG1
GDH3
RPL11
OHP2
PS1.1
gene:AT1G35420
RPL21
gene:AT1G35780
NIA2
GAPB
Aty2
CYCA1-1
PSBS
MCM2
LHCA5
RD21A
WPP2
CYCA3-2
CYCA3-4
gene:AT1G47970
NPSN12
RPL18
gene:AT1G48610
HON5
NUCL1
CRK8
gene:AT1G49750
gene:AT1G49870
BUB3.2
gene:AT1G49975
TUBA4.1
TIO
gene:AT1G50290
ATHX
UBC20
LTD
HTA10
gene:AT1G51400
Y14
CURT1C
PSAH2
BRIX1-2
DRP5A
SINE1
gene:AT1G54500
HTA3
TLP18.3
gene:AT1G54930
ANP2
AGP21
ZKT
CPN60B1
ECT4
PSAG
NOP56
gene:AT1G56190
gene:AT1G56220
ORTH2
HEMA1
KIN7N
gene:AT1G60000
ACLA-2
MEE9
FD2
NUF2
SCAMP3
gene:AT1G61260
gene:AT1G61340
gene:AT1G61450
LHCA3
gene:AT1G62780
SCL28
AHL5
AHL12
gene:AT1G63640
gene:AT1G64355
gene:AT1G64460
gene:AT1G64510
CP5
gene:AT1G64760
gene:AT1G64880
FAS1
gene:AT1G65710
GAD2
gene:AT1G66250
gene:AT1G66620
SVL2
gene:AT1G67035
RBCS-1A
gene:AT1G67180
CRWN1
gene:AT1G67320
POLA2
HHL1
PSBY
gene:AT1G67780
PIS1
HPR
gene:AT1G68185
COL6
gene:AT1G68590
AP1
PDCB4
BUB3.3
CMT3
gene:AT1G70340
BCA4
ndhL
gene:AT1G71760
PATL1
gene:AT1G72250
GLP1.1
iqd8
gene:AT1G72910
TIR
FKBP17-3
CDKD-1
gene:AT1G73885
ENO1
RPL6B
CHLP
NRP1
gene:AT1G74730
ndhO
RPS9
gene:AT1G75150
RPL31
gene:AT1G75640
LQY1
ARAC5
CDSP32
PETE1
SMD3A
CYCB2%3B4
PPD3
CDKB2-1
gene:AT1G76740
PPK1
FLZ6
ICR4
RPL13
gene:AT1G78865
gene:AT1G78995
PSBR
gene:AT1G79150
NUA
GAPCP1
RAD23
RPS17
HSP70-14
PSF1
gene:AT1G80280
CYCA2-4
VQ11
RPL7A
CRR3
NUDT17
PDF2.2
gene:AT2G04215
gene:AT2G03420
gene:AT2G04039
FTRC
LHCB2.2
LHCB2.1
gene:AT2G05310
PGR5
RIPK
PSBX
PLA2-ALPHA
TOR1L2
MCM5
gene:AT2G10940
AGT1
AGP9
COR413PM1
gene:AT2G16270
MCM4
MSI2
PIP2-8
NTR2
HMGB4
CYCB2-1
gene:AT2G18740
MSI4
NDL3
gene:AT2G19920
CDC27B
PSAE2
NOP10
gene:AT2G20515
RTNLB17
PPC3-1.2
BUB1
SRF1
THF1
MCM10
CSP4
TIM
GC1.1
KIN7E
FBA1
gene:AT2G21530
RBG7
RNR1
EME1A
EME1B
gene:AT2G22610
gene:AT2G23530
YCF37
RPL35
ALDH11A3
RPA2A
MP3
gene:AT2G24970
ENODL14
AtAUR2
IQD6
gene:AT2G26500
CYCB1-4
AGO4
SMC3
gene:AT2G27680
CKS1
CKS2
CSD2
gene:AT2G28620
gene:AT2G28720
HIS4
OEP161
gene:AT2G29180
GSTU5
TUBB7
PCNA2
VLN1
gene:AT2G30350
PSBW
gene:AT2G30620
gene:AT2G30820
gene:AT2G31560
SOBIR1
gene:AT2G32240
CAPH
SUMO5
AUG2
PXG3
gene:AT2G33400
RPL28
BUBR1
gene:AT2G33793
RPS5.1
SPL3
NAT2
LHB1B2
PSA2
NPSN11
gene:AT2G35310
GDH1
gene:AT2G35410
gene:AT2G35605
MOR1
gene:AT2G35820
NHL12
gene:AT2G36145
gene:AT2G36200
FBA6
ICR2
CP29B
KIN5B
gene:AT2G37470
ACT1
gene:AT2G37660
gene:AT2G37960
gene:AT2G38070
RPS31
gene:AT2G38160
CAX1
CDKB1-2
MAP65-5
HTA8
PIP2-6
PNSL1
RCA
P5CSA
gene:AT2G39870
LHCB4.3
RPL41G.1
HEME2
CML10
CAM2
gene:AT2G41450
gene:AT2G41650
gene:AT2G42110
STR9
PYM.1
COR15B
RPL3A
ATTI3
FKBP16-3
ATHOL1
EDE1
BGLU15
CPN10-2
gene:AT2G45180
AUR3
PEX11D
CURT1B
ASY3
CP12-1
KIN14I
RPL7AA
gene:AT2G47640
gene:AT2G47710
GSTF8
CRR6
NET3C
E2FF
gene:AT3G01410
BCA1
gene:AT3G01710
gene:AT3G02120
RPL39B
gene:AT3G02400
SAMDC1
GRF7
CCT6A
gene:AT3G02640
gene:AT3G02820
RPA2B
XPO1B
gene:AT3G03130
gene:AT3G03680
gene:AT3G03920
CCT8
RAF1.2
WDL1
IAA16
RPI3
TCX4
NOP5-2
gene:AT3G05110
gene:AT3G05130
gene:AT3G05152
TAN
ALY2
RALFL22
gene:AT3G05830
RCI2A
ANP3
DSPTP1B
P4H2
SINE3
RPL29A
GATA15
gene:AT3G06840
gene:AT3G07320
RABA5B
IBM1
TK1A
gene:AT3G08740
LHCB4.2
gene:AT3G08943
gene:AT3G08947
MYB3R-3
MT2A
gene:AT3G09430
gene:AT3G09480
gene:AT3G09980
gene:AT3G10020
FKBP16-4
KIN7O
gene:AT3G10310
gene:AT3G10405
AHB2
gene:AT3G10880
CYCB1-3
BAS1
NHL2
CCT7
CYS6
PGK1
gene:AT3G12870
gene:AT3G12965
RPS10
AGP12
gene:AT3G13690
PANS1
gene:AT3G14415
GLO1
gene:AT3G14740
ZDP
MORF8
RPS20
ATHM4
gene:AT3G15550
gene:AT3G15810
KIN13B
PSAH1
TIP2-1
PNSB3
gene:AT3G16280
CAPH2
GATA17
gene:AT3G17020
gene:AT3G17160
RFC3
gene:AT3G17340
POK1
gene:AT3G17680
NMT1
HON4
BGLU44
CCT4
TSK
gene:AT3G18800
gene:AT3G19030
KIN12D
gene:AT3G19184
CHR25
BUB3.1
BBR
CCT1.1
UBC19
KIN12F
gene:AT3G20230
gene:AT3G20490
HTA13
PSBTN
CWLP
gene:AT3G22210
DMC1
gene:AT3G23600
KIN12B
RBG4
TOP2
gene:AT3G23910
gene:AT3G24255
MSH7
CDC45
RPL15
MAD2
gene:AT3G26050
ATPRX Q
TIP1-2
GAPA1
CCB1
CCL
TSO2
GHS1
gene:AT3G27330
gene:AT3G27350
HTR2.1
gene:AT3G27520
gene:AT3G27640
LHCB2.4
RCK
RPL12A.1
RPL12C
gene:AT3G29240
HAT
KIN7B
KIN12E
NIT1
HDT1
gene:AT3G44753
RPL9
gene:AT3G45050
LOX2
gene:AT3G45230
PHOT1
gene:AT3G45930
H2B
HTB11
gene:AT3G46320
PTAC16
DUT1
gene:AT3G47070
ATSMC2
LHCA4
gene:AT3G47650
APC8
E2FE
SPC25
CBBY
gene:AT3G48490
gene:AT3G48710
GEN2
RPL13B
AtRLP44
CYCD3-3
gene:AT3G50685
gene:AT3G50690
PSBO2
GATA6
gene:AT3G51230
gene:AT3G51280
gene:AT3G51290
gene:AT3G51510
PATL6
gene:AT3G51720
IMK2
gene:AT3G51930
gene:AT3G52100
gene:AT3G52110
GR1
PSRP2
CP33
gene:AT3G52500
RPA3A
gene:AT3G52920
gene:AT3G53320
LECRK81
CP29
gene:AT3G53470
PPA4
gene:AT3G53650
gene:AT3G53680
gene:AT3G53730
CFBP1
CDKB1-1
RPL17
AP3
H2AV
NDC80
FBL17
SMC1
CDT1B
gene:AT3G54750
LHCA1
gene:AT3G55060
PPL1
gene:AT3G55430
SCL30.1
AHL15
ROPGEF6
RPL35AD
SBPASE
MRLK
PRA1B1
WRKY70
PSRP5
CRD1
gene:AT3G57060
CBF5
GIG1
SCE1
gene:AT3G57930
PDCB5
gene:AT3G58110
gene:AT3G58650
CALS6
GUN4
SYN3
gene:AT3G59765
DRP1E
RPL37AC
TKL-1
MAP65-4
FLA10
gene:AT3G61118
AHL11
CYSC1
LHCA2
gene:AT3G61610
gene:AT3G61870
ROC4
CP12-2
gene:AT3G62840
RANGAP1
CSP41A
gene:AT3G63160
RPL1
gene:AT3G63540
MEE43
gene:AT4G00165
gene:AT4G00525
gene:AT4G00895
ECA2
TROL
CURT1A
gene:AT4G01270
RPL5
gene:AT4G01575
PAT18
MCM7
PIT1
gene:AT4G02110
IMPA3
PARP2
P23-1
gene:AT4G02530
PSAD1
gene:AT4G02800
gene:AT4G02840
gene:AT4G03010
ROPGAP2
PETC
ATHM2
ATPC1
PSBQ2
KIN14D
UBQ10
EHD2
APX4
gene:AT4G09060
ATPD
gene:AT4G10300
LHCB5
gene:AT4G10630
HMGB13
MPK5
SKU5
gene:AT4G12540
PSAL
EPFL9
gene:AT4G13370
gene:AT4G13500
AMT1-1
gene:AT4G13690
KIN12A
gene:AT4G14310
KIN10A
gene:AT4G14420
gene:AT4G14490
OASA1
FdC2
TUBA6
RPL27C
gene:AT4G15140
CYP74B2
gene:AT4G15790
HSBP
gene:AT4G15830
gene:AT4G15890
COBL7
RD19C
gene:AT4G16410
CYS4
gene:AT4G16807
gene:AT4G16970
gene:AT4G16980
gene:AT4G17000
BAM3
gene:AT4G17240
ATG2484-1
gene:AT4G17560
LIL3.1
CHLI1
gene:AT4G18501
gene:AT4G18570
PCAP1
gene:AT4G20325
TUFA.1
SMB.1
BRCA1
KIN14C
PSBQ1
gene:AT4G21445
gene:AT4G21820
PER42
CSC1
gene:AT4G22860
PGRL1A
CRF2
HMGB6
ndhS
gene:AT4G24610
CP31A
ACP4
CHLM
SKS1
FKBP53
MED36A
gene:AT4G25730
ET1
gene:AT4G26630
gene:AT4G26660
gene:AT4G26960
RPL14B
HTA2
PORB
ENODL2
gene:AT4G27657
gene:AT4G27660
gene:AT4G27700
gene:AT4G28025
gene:AT4G28030
TSS
gene:AT4G28230
gene:AT4G28310
RTNLB18
PSB28
PSAE1
ARAC7
emb2726
MND1
gene:AT4G29360
gene:AT4G30130
HA2
RUXF
gene:AT4G30650
ASHR3
FAD6
CIPK6
gene:AT4G31360
CTF7
RSZ22
ENODL15
gene:AT4G31880
gene:AT4G32260
AUR1
GLDP1
XI-I
CDC20-2
CDC20-1
gene:AT4G33400
CCoAOMT1
SEP1
gene:AT4G34400
gene:AT4G34500
RPS16-1
MSI3
PIP2-7
gene:AT4G35560
HMGB5
CYCB2-2
gene:AT4G35730
gene:AT4G09240
FPP5
RPL8C
gene:AT4G36180
gene:AT4G36520
gene:AT4G37090
gene:AT4G37110
gene:AT4G37210
MEE59
AGP18
CYCB1-1
ANT
SHM1
gene:AT4G38062
HDA19
CSP2
CYP18-3
FBA2
KIN7D
gene:AT4G39380
gene:AT4G39630
PNSL4
gene:AT4G39860
gene:AT4G39970
HTR8
gene:AT4G40042
gene:AT5G01420
LHCB4.1
FER1
BRCA2B
gene:AT5G01910
gene:AT5G02050
OHP1
gene:AT5G02160
SMR4
gene:AT5G02370
MED37D
MED37E
ALY2.1
gene:AT5G02710
GSTL3
gene:AT5G02950
MDAR2
HDT3
gene:AT5G03870
gene:AT5G03885
GYRBM
GLU1
SGO2
UBC22
gene:AT5G05180
gene:AT5G05240
gene:AT5G05510
ROPGEF5
CYCB1-2
2-Cys Prx B
gene:AT5G06590
ATJ6
MPH1
ERL2
SMC6A
gene:AT5G07810
RPA1B
gene:AT5G08050
MPB2C
gene:AT5G08180
SCPL35
HEMC
PMDH2
ACT7
HIT4
gene:AT5G10160
HTR2.2
HTR2.3
AGP4
HTR8.1
RH15
gene:AT5G11450
MYB3R4
AGP15
gene:AT5G11780
MSL10
gene:AT5G12930
CALS3
ABAP1
gene:AT5G13100
gene:AT5G13140
RPL10
CHLH
gene:AT5G13650
FZR3
SUVH4
RPS13.1
ASK5.1
BCA2
gene:AT5G14910
ENODL17
gene:AT5G15510
gene:AT5G15780
KIN2
GRF5.1
gene:AT5G16250
gene:AT5G17160
ENH1
XPT
PSRP6
CHR17
RUK
ATAILP1
ADG2
gene:AT5G19250
gene:AT5G19290
TUBA3.1
PAP8.1
RAN1
RAN2
PI
GER3
FLZ14
RAD51
CCT2
YLMG2
gene:AT5G22140
HDT2
H2B.1
CAS.1
gene:AT5G23400
HMGB7
gene:AT5G23910
gene:AT5G24165
gene:AT5G24206
PTAC7
DMR6
gene:AT5G24570
ENODL13
gene:AT5G25570
gene:AT5G25580
gene:AT5G25590
KO
CCT3
gene:AT5G26680
gene:AT5G26850
KIN14G
NOP5-1
gene:AT5G27330
KIN14S
HTA7
RAF1.1
TATA
RPS1
gene:AT5G33300
GLN2
CCB3
gene:AT5G37010
gene:AT5G37247
EMB2656
ASF1B
gene:AT5G38300
gene:AT5G38410
RBCS-2B
RBCS-1B
GRF3.1
gene:AT5G38520
gene:AT5G38690
gene:AT5G38980
gene:AT5G39530
ORTH1
gene:AT5G40340
gene:AT5G40700
SYN2
RPL27
POLA3
ABIL4
DRP1A
gene:AT5G42330
gene:AT5G42530
gene:AT5G42700
WPP1
CYCA3-1
NF-YC13
RAD5B
PNSB5
gene:AT5G44040
TUBB4
VPS2.2
MCM6
FKBP13
gene:AT5G45700
RABA1C
RPL11C.2
gene:AT5G46070
APE2.1
MCM3
UBP21
gene:AT5G46840
gene:AT5G47190
PME68
RPS27D
NSP5
gene:AT5G48310
FIM2
gene:AT5G48480
gene:AT5G48490
ATSMC3
RPL13AD
KRP3
LSM5
DMT1
PFD3
gene:AT5G50740
gene:AT5G50890
gene:AT5G51010
ATP1
gene:AT5G51200
gene:AT5G51380
AHL4
MAP65-3
NEET
DAPB3
gene:AT5G52220
gene:AT5G52780
BOB1
gene:AT5G53490
gene:AT5G53880
LHCB3
RPL24
RAT5
KIN14N
THI1
gene:AT5G54940
gene:AT5G54970
gene:AT5G55180
gene:AT5G55520
gene:AT5G55660
gene:AT5G55820
LECRKS7
OLI2
HSP90-3
HSP81-2
gene:AT5G56120
MKK6
HAG2
ET2
gene:AT5G57345
gene:AT5G57410
TIL
gene:AT5G58250
ndhN
gene:AT5G58280
gene:AT5G58330
RANBP1C
gene:AT5G59690
HTA6
HTB4
gene:AT5G59970
gene:AT5G60150
AALP
AGL8
gene:AT5G60930
RPA1D
RBG3
PDCB1
gene:AT5G61190
RPE
LFY
ERL1
gene:AT5G62350
SMC2-1
gene:AT5G62550
TUBB3
TUBB3.1
gene:AT5G62710
gene:AT5G62720
NDPK2
HIPP07
gene:AT5G63550
TOP3A
CHR24
PSAN
gene:AT5G64080
SC35
AGP1
OFUT38
C/VIF2
gene:AT5G64910
RPL29
RABA4A
HTR2.4
GRF8.1
OFUT39
LFNR1
gene:AT5G66230
PSBO1
DDM1
POLA
EB1C
PSBA
TRNK
MATK
PSBI
TRNG.1
ATPF
PSBZ
PSAB
TRNL.1
NDHJ
NDHC
TRNV.1
ATPE
ATPB
RBCL
PSBL
PSBF
PSBE
RPL33
PSBB
PETB
RPL32
CCSA
NDHD
NDHE
