## Supplementary Data 5 for "Brassinosteroids mediate proper coordination of sepal elongation"

Gene_symbol	Locus	Location	Reference	Notes
IAA10	AT1G04100	auxin	noref	indoleacetic acid-induced protein 10
HDG2	AT1G05230	Epidermis	conde
URP3	AT1G07640	cambium_stem_cell	conde
H4	AT1G07660	Proliferating_cells	conde
H2B	AT1G07790	Proliferating_cells	conde
SUT4	AT1G09960	Vascular_cells	conde
ARR4	AT1G10470	Atype	noref	response regulator 4
ESR1	AT1G12980	primordia_DRN	noref
IAA5	AT1G15580	auxin	noref	indole-3-acetic acid inducible 5
ARR7	AT1G19050	Atype	noref
ARF19	AT1G19220	auxin	noref
ARF5	AT1G19850	auxin	noref	auxin response transcription factor
CRF7	AT1G22985	cytokinin	noref	Integrase-type DNA-binding superfamily protein
PIN7	AT1G23080	auxin	noref	Auxin efflux carrier family protein
CRF12	AT1G25470	cytokinin	noref	AP2 domain-containing transcription factor family protein
LOF1	AT1G26780	STM-boundary	Zhang
SAUR63	AT1G29440	auxin	noref	SAUR-like auxin-responsive protein family
SAUR68	AT1G29510	auxin	noref	SAUR-like auxin-responsive protein family
ARF6	AT1G30330	auxin	noref	auxin response transcription factor(ARF6)
ARF13	AT1G34170	auxin	noref	auxin response factor 1, putative
ARF12	AT1G34310	auxin	noref	auxin response factor 1, putative
ARF22	AT1G34390	auxin	noref	auxin response factor, putative
ARF21	AT1G34410	auxin	noref
ARF20	AT1G35240	auxin	noref	hypothetical protein
ARF15	AT1G35520	auxin	noref	auxin response factor, putative
ARF14	AT1G35540	auxin	noref	auxin response factor, putative
ARF23	AT1G43950	auxin	noref
WOX4	AT1G46480	Differentiating-xylem-cells-and-proximal-cambium-cells	conde
CRF9	AT1G49120	cytokinin	noref	Integrase-type DNA-binding superfamily protein
ARR19	AT1G49190	Btype	noref
TCP3	AT1G53230	TF	noref
DEK1	AT1G55350	DEK1	noref
DRMY1	AT1G58220	DRMY1	noref
ARF1	AT1G59750	auxin	noref	auxin response transcription factor (ARF1)
STM	AT1G62360	SAM	conde
SCL28	AT1G63100	Proliferating_cells	conde
AS2	AT1G65620	adaxial	noref
ARR11	AT1G67710	Btype	noref
CRF10	AT1G68550	cytokinin	noref	Integrase-type DNA-binding superfamily protein
ACR4	AT1G69040	receptorkinase	noref
AP1	AT1G69120	meristem	noref
ATHB13	AT1G69780	Ground_meristem	conde
KNAT2	AT1G70510	Ground_meristem	conde
TAA1	AT1G70560	cytokinin	noref	tryptophan aminotransferase of Arabidopsis 1
CRR23	AT1G70760	Mesophyll	conde
PIN3	AT1G70940	auxin	noref	Auxin efflux carrier family protein
CRF8	AT1G71130	cytokinin	noref	Integrase-type DNA-binding superfamily protein
HDG11	AT1G73360	L1	noref
PIN1	AT1G73590	auxin	noref	Auxin efflux carrier family protein
ARR15	AT1G74890	Atype	noref
CKX5	AT1G75450	cytokinin	noref	cytokinin oxidase 5
CLV1	AT1G75820	meristem	noref
CUC3	AT1G76420	boundary	noref
PIN6	AT1G77110	auxin	noref	Auxin efflux carrier family protein
ARF17	AT1G77850	auxin	noref	auxin response factor, putative
APL	AT1G79430	Differentiated_phloem_cells	conde
GL2	AT1G79840	Trichomes	conde
TMM	AT1G80080	Stomatal_lineage	noref
AHP6	AT1G80100	Sepal-primordia	noref
PIN4	AT2G01420	auxin	noref	Auxin efflux carrier family protein
ARR14	AT2G01760	Btype	noref
WOL	AT2G01830	cytokinin	noref	CHASE domain containing histidine kinase protein
PP2-B1	AT2G02230	S17Shoot-IM	conde
EFM	AT2G03500	Companion_cells	conde
WUS	AT2G17950	meristem	noref
ATRL4	AT2G18328	STM-vascular	Zhang
CKX2	AT2G19500	cytokinin	noref	cytokinin oxidase 2
ALE2	AT2G20300	epidermis	noref
ARR12	AT2G25180	Btype	noref
FDH	AT2G26250	Epidermis	conde
Â PEC1	AT2G26910	Epidermis	conde
ARR13	AT2G27070	Btype	noref
CLV3	AT2G27250	meristem	noref
BLH8	AT2G27990	SAM	conde
ARF10	AT2G28350	auxin	noref	auxin respone transcription factor
TCP10	AT2G31070	TF	noref
LSH3	AT2G31160	Ground_meristem	conde
LHL2	AT2G31280	STM-xylem_differentiating	Zhang
IAA13	AT2G33310	auxin	noref	auxin-induced protein 13
ARF3	AT2G33860	auxin	noref	auxin response transcription factor 3 (ETTIN
DOF2.4	AT2G37590	STM-phloem_differentiating	Zhang
PNSL1	AT2G39470	Mesophyll	conde
bHLH106	AT2G41130	STM-xylem_differentiating	Zhang
CKX1	AT2G41510	cytokinin	noref	cytokinin oxidase/dehydrogenase 1
ZFP8	AT2G41940	STM-abaxial-leaf-primordia	Zhang
PDF1	AT2G42840	Epidermis	conde
WRKY12	AT2G44745	STM-transport	Zhang
FIL	AT2G45190	YAB1_FIL_abaxialsepal	conde
SAUR36	AT2G45210	auxin	noref	SAUR-like auxin-responsive protein family
CRF5	AT2G46310	cytokinin	noref	cytokinin response factor 5
ARF11	AT2G46530	auxin	noref	putative ARF1 family auxin responsive transcriptio
CKI1	AT2G47430	cytokinin	noref	Signal transduction histidine kinase
2-Sep	AT3G02310	TF	noref
SAUR29	AT3G03820	auxin	noref	SAUR-like auxin-responsive protein family
SAUR28	AT3G03830	auxin	noref	SAUR-like auxin-responsive protein family
SAUR27	AT3G03840	auxin	noref	SAUR-like auxin-responsive protein family
SAUR26	AT3G03850	auxin	noref	SAUR-like auxin-responsive protein family
LTL1	AT3G04290	Epidermis	conde
TAN1	AT3G05330	Proliferating_cells	conde
LGO	AT3G10525	LGO	noref
FUS9	AT3G13550	cytokinin	noref	Ubiquitin-conjugating enzyme family protein
TCP4	AT3G15030	TF	noref
CUC1	AT3G15170	boundary	noref
ARR1	AT3G16857	Btype	noref
Â POK1	AT3G17360	CLV3	conde
AZF2	AT3G19580	STM-stress	Zhang
IAA7	AT3G23050	auxin	noref	indole-3-acetic acid 7
FAMA	AT3G24140	Late_stomata	noref
CRF11	AT3G25890	cytokinin	noref	Integrase-type DNA-binding superfamily protein
AFB2	AT3G26810	auxin	noref	auxin signaling F-box 2
GL1	AT3G27920	Trichomes	conde
KINESIN-12E	AT3G44050	CLV3	conde
DOF6	AT3G45610	STM-phloem_differentiating	Zhang
DIN6	AT3G47340	Lower_epidermis	noref
ARR5	AT3G48100	Atype	noref	response regulator 5
AP3	AT3G54340	meristem	noref
AMP1	AT3G54720	SAM	conde
ARR9	AT3G57040	Atype	noref
GSL11	AT3G59100	S17Shoot-IM	conde
CRF6	AT3G61630	cytokinin	noref	cytokinin response factor 6
ARF18	AT3G61830	auxin	noref	auxin response factor-like protein
CKX6	AT3G63440	cytokinin	noref	cytokinin oxidase/dehydrogenase 6
EXP17	AT4G01630	Expansin	Zhang
XTH9	AT4G03210	Cell_wall_loosening	noref
PDF2	AT4G04890	L1	noref
BP	AT4G08150	SAM	conde
CRF1	AT4G11140	cytokinin	noref	cytokinin response factor 1
EPFL9	AT4G12970	Mesophyll	conde
IAA1	AT4G14560	auxin	noref	indole-3-acetic acid inducible
ARR2	AT4G16110	Btype	noref
HAT1	AT4G17460	STM-boundary	Zhang
TCP2	AT4G18390	TF	noref
AG	AT4G18960	meristem	noref
GDSL-like Lipase	AT4G18970	Epidermis	conde
AN5	AT4G19840	Companion_cells	conde
ATML1	AT4G21750	L1	noref
CRF2	AT4G23750	cytokinin	noref	cytokinin response factor 2
ARF9	AT4G23980	auxin	noref	auxin response transcription factor (ARF9)
AFB4	AT4G24390	auxin	noref	RNI-like superfamily protein
CRF4	AT4G27950	cytokinin	noref	cytokinin response factor 4
CKX4	AT4G29740	cytokinin	noref	cytokinin oxidase 4
ARF16	AT4G30080	auxin	noref	transcription factor-like protein
ARR10	AT4G31920	Btype	noref
AtHB8	AT4G32880	Vascular_cells	conde
H1	AT4G32980	SAM	conde
bHLH11	AT4G36060	STM-stress-or-transport	Zhang
SAUR9	AT4G36110	auxin	noref	SAUR-like auxin-responsive protein family
AP2	AT4G36920	meristem	noref
bZIP7	AT4G37730	STM-phloem_differentiating	Zhang
ANT	AT4G37750	cambium stem cell	conde
CAD9	AT4G39330	Epidermis	conde
WRKY13	AT4G39410	STM-transport	Zhang
SAUR21	AT5G01830	auxin	noref	ARM repeat superfamily protein
RPL	AT5G02030	Ground_meristem	conde
EIN2	AT5G03280	cytokinin	noref	NRAMP metal ion transporter family protein
ZAT6	AT5G04340	STM-stress-or-transport	Zhang
H3.1	AT5G10400	Proliferating_cells	conde
SFC	AT5G13300	Vascular_cells	conde
CCS52B	AT5G13840	CLV3	conde
PIN8	AT5G15100	auxin	noref	Auxin efflux carrier family protein
1-Sep	AT5G15800	TF	noref
PIN5	AT5G16530	auxin	noref	Auxin efflux carrier family protein
KAN	AT5G16560	abaxial	noref
GC.marker	AT5G17700	GC.marker	noref
SAUR20	AT5G18020	auxin	noref	SAUR-like auxin-responsive protein family
SAUR24	AT5G18080	auxin	noref	SAUR-like auxin-responsive protein family
MYR1	AT5G18240	STM-vascular	Zhang
PI	AT5G20240	meristem	noref
ARF7	AT5G20730	auxin	noref	auxin response transcription factor (ARF7)
CKX7	AT5G21482	cytokinin	noref	cytokinin oxidase 7
DCR	AT5G23940	Epidermis	conde
ARF8	AT5G37020	auxin	noref	auxin response transcription factor(ARF8)
bHLH71	AT5G46690	STM-abaxial-leaf-primordia	Zhang
HDG5	AT5G46880	Epidermis	conde
WRKY48	AT5G49520	STM-stress	Zhang
TRIPTYCHON	AT5G53200	Trichomes	conde
SPCH	AT5G53210	early_stomata_lineage	noref
CRF3	AT5G53290	cytokinin	noref	cytokinin response factor 3
CUC2	AT5G53950	boundary	noref
CKX3	AT5G56970	cytokinin	noref	cytokinin oxidase 3
CER3	AT5G57800	Upper_epidermis_WAX2	noref
ARR18	AT5G58080	Btype	noref
BOA	AT5G59570	STM-stress-or-transport	Zhang
ARF4	AT5G60450	auxin	noref	auxin response transcription factor
PXY	AT5G61480	Differentiating-xylem-cells-and-proximal-cambium-cells	conde
LFY	AT5G61850	meristem	noref
xx	AT5G62000	auxin	noref	auxin response factor - like protein
ARF2	AT5G62010	auxin	noref	auxin response transcription factor
MYB96	AT5G62470	STM-L1	Zhang
SRO5	AT5G62520	STM-stress	Zhang
ARR6	AT5G62920	Atype	noref
DOF5.6	AT5G62940	STM-phloem_differentiating	Zhang
LOB	AT5G63090	STM-boundary	Zhang
ACS5	AT5G65800	cytokinin	noref	ACC synthase 5
CYCLIN B1	AT4G37490	cyclin	conde
KNAT6	AT1G23380	c2_downstrmCUC	neumann
KNAT2	AT1G70510	c2_downstrmCUC	neumann
SPL4	AT1G53160	supressWUS	neumann
PTL	AT5G03680	Petals-sepalmargin	neumann
PAN	AT1G68640	3innerwhorls	neumann
UFO	AT1G30950	Petal-stamen	neumann
LOX2	AT3G45140	cells_becoming_mesophyll	neumann
REC1	AT1G01320	cells_becoming_mesophyll	neumann
CHAL	AT2G30370	cortex_starch	neumann
JKD	AT5G03150	cortex_starch	neumann
LOB	AT5G63090	LOBboundary	noref
LBD1	AT1G07900	LBD1_boundary	Shuai
LBD2	AT1G06280	LBD2_boundary	Shuai
LBD3	AT1G16530	LBD3_boundary	Shuai
LBD4	AT1G31320	LBD4_boundary	Shuai
LBD5	AT1G36000	LBD5_boundary	Shuai
LBD6	AT1G65620	LBD_boundary	Shuai
LBD7	AT1G72980	LBD_boundary	Shuai
LBD8	AT2G19510	LBD_boundary	Shuai
LBD9	AT2G19820	LBD_boundary	Shuai
LBD10	AT2G23660	LBD_boundary	Shuai
LBD11	AT2G28500	LBD_boundary	Shuai
LBD12	AT2G30130	LBD_boundary	Shuai
LBD13	AT2G30340	LBD_boundary	Shuai
LBD14	AT2G31310	LBD_boundary	Shuai
LBD15	AT2G40470	LBD_boundary	Shuai
LBD16	AT2G42430	LBD_boundary	Shuai
LBD17	AT2G42440	LBD_boundary	Shuai
LBD18	AT2G45420	LBD_boundary	Shuai
LBD19	AT2G45410	LBD_boundary	Shuai
LBD20	AT3G03760	LBD_boundary	Shuai
LBD21	AT3G11090	LBD_boundary	Shuai
LBD22	AT3G13850	LBD_boundary	Shuai
LBD23	AT3G26620	LBD_boundary	Shuai
LBD24	AT3G26660	LBD_boundary	Shuai
LBD25	AT3G27650	LBD_boundary	Shuai
LBD26	AT3G27940	LBD_boundary	Shuai
LBD27	AT3G47870	LBD_boundary	Shuai
LBD28	AT3G50510	LBD_boundary	Shuai
LBD29	AT3G58190	LBD_boundary	Shuai
LBD30	AT4G00220	LBD_boundary	Shuai
LBD31	AT4G00210	LBD_boundary	Shuai
LBD32	AT4G22700	LBD_boundary	Shuai
LBD33	AT5G06080	LBD_boundary	Shuai
LBD34	AT5G15060	LBD_boundary	Shuai
LBD35	AT5G35900	LBD_boundary	Shuai
LBD36	AT5G66870	LBD_boundary	Shuai
LBD37	AT5G67420	LBD_boundary	Shuai
LBD38	AT3G49940	LBD_boundary	Shuai
LBD39	AT4G37540	LBD_boundary	Shuai
LBD40	AT1G67100	LBD_boundary	Shuai
LBD41	AT3G02550	LBD_boundary	Shuai
LBD42	AT1G68510	LBD_boundary	Shuai
LAS	AT1G55580	LAS_boundary	noref
MUTE	AT3G06120	middle_stomata	noref
TCTP1	AT3G16640	TCTP1_maybeTOR	noref
JAZ5	AT1G17380	Jasmonate_response5	noref
JAZ7	AT2G34600	Jasmonate_response7	noref
OPR3	AT2G06050	Jasmonate_responseOPR3	noref
PME66	AT2G26450	pectin_methyltransferase	noref
PME1	AT1G53840	pectin_methyltransferase	noref
